# Organellomics: AI-driven deep organellar phenotyping reveals novel ALS mechanisms in human neurons

**DOI:** 10.1101/2024.01.31.572110

**Authors:** Sagy Krispin, Welmoed van Zuiden, Yehuda M. Danino, Noam Rudberg, Lena Molitor, Bar Abarbanel, Gal Aviram, Gili Wolf, Chen Bar, Aviad Siani, Thea Meimoun, Alyssa N. Coyne, Marianita Santiana, Cory A. Weller, Mark R Cookson, Michael E Ward, Fergal M Waldron, Jenna M Gregory, Tal Fisher, Aharon Nachshon, Noam Stern-Ginossar, Nancy Yacovzada, Eran Hornstein

## Abstract

Systematic assessment of organelle architectures, termed the *organellome*, offers valuable insights into cellular states and pathomechanisms, but remains largely uncharted. Here, we present a deep phenotypic learning based on vision transformers, resulting in the Neuronal Organellomics Vision Atlas (NOVA) model that studies confocal images of more than 30 markers of distinct membrane-bound and membraneless organelles in 11.5 million images of human neurons. Organellomics analysis quantifies perturbation-induced changes in organelle localization and morphology using a rigorous mixed-effects meta-analytic framework that accounts for sampling variance and experimental heterogeneity. Applying this approach, we delineate phenotypic alterations in neurons carrying ALS-associated mutations and uncover a physical and functional crosstalk between cytoplasmic mislocalized TDP-43, a hallmark of ALS, and processing bodies (P-bodies), membraneless organelles regulating mRNA stability. These findings are validated in patient-derived neurons and human neuropathology. NOVA establishes a scalable framework for quantitative mapping of subcellular phenotypes and provides a new avenue for investigating the neurocellular basis of disease.
