## Supplementary material for "Organellomics: AI-driven deep organellar phenotyping reveals novel ALS mechanisms in human neurons": data used for SpeedPPI.xlsx

### Sheet: Sheet1
gene name	UniProtKB entry	log2FC	p-value	pre-sorted protein relative abundance (normalized to total spectra)	sorted protein relative abundance (normalized to total spectra)	DDX6 immunoprecipitation with RNAse inhibitor, Mascot score (Ayache et al., 2015)	DDX6 immunoprecipitation with RNAse inhibitor, peptide number (Ayache et al., 2015)	DDX6 immunoprecipitation with RNAse, Mascot score (Ayache et al., 2015)	DDX6 immunoprecipitation with RNAse, peptide number (Ayache et al., 2015)	num_contacts	avg_if_plddt	pdockq
MOV10	MOV10_HUMAN	11.31	0.0001	0.1	254	1658	32	168	4	559	66.6794	0.619408
EDC4	EDC4_HUMAN	10.55	0.0001	0.1	150	1043	25	2904	46	478	59.1406	0.434658
RPS27A	RS27A_HUMAN	9.18	0.0001	0.1	58	135	3	81	3	11	47.4265	0.182589
DHX15	DHX15_HUMAN	7.32	0.0001	0.1	16	787	18	282	4	819	74.2444	0.716532
S100A9	S10A9_HUMAN	7.13	0.0001	0.1	14	86	3	47	2	173	63.3672	0.281008
DCP2	DCP2_HUMAN	6.32	0.0027	0.1	8	82	3	298	7	142	56.7779	0.141528
S100A8	S10A8_HUMAN	6.32	0.0027	0.1	8	136	3	97	3	68	66.7843	0.142492
SLC25A5	ADT2_HUMAN	6.32	0.0027	0.1	8	367	8	547	12	185	66.399	0.360508
PNRC1	PNRC1_HUMAN	5.91	0.012	0.1	6	367	8	589	12	23	48.812	0.261183
SLC25A6	ADT3_HUMAN	5.91	0.012	0.1	6	331	8	579	12	185	60.6094	0.243956
DDX6	DDX6_HUMAN	5.29	0.0001	8	313	2079	34	1991	25	206	62.7133	0.3108
EIF4ENIF1	4ET_HUMAN	3.29	0.0001	4	39	2325	41	646	12	170	44.9	0.6
LSM14A	LS14A_HUMAN	3.28	0.0001	19	185	1578	29	1342	25	243	55.727	0.209493
DCP1B	DCP1B_HUMAN	3	0.014	1	8	1807	28	2067	31	287	54.9958	0.226268
RPS3	RS3_HUMAN	2.81	0.0001	3	21	438	10	646	13	369	73.0099	0.640177
DCP1A	DCP1A_HUMAN	1.91	0.0001	8	30	1974	31	2243	29	136	58.8584	0.160555
HNRNPU	HNRPU_HUMAN	1.62	0.0001	51	157	1282	26	798	16	392	58.7686	0.378049
HNRNPM	HNRPM_HUMAN	1.35	0.0001	90	229	823	16	925	20	213	56.6654	0.202229
TRA2B	TRA2B_HUMAN	1.26	0.049	5	12	181	4	69	2	31	39.2892	0.23411
SF3B1	SF3B1_HUMAN	1.58	0.012	5	15	1150	25	777	17	289	59.5566	0.323538
HNRNPH1	HNRH1_HUMAN	-0.71	0.015	82	50	645	10	420	8	170	60.2411	0.220086
TUBA1B	TBA1B_HUMAN	-0.71	0.0073	103	63	607	11	1200	18	14	68.7631	0.03327
ACTB	ACTB_HUMAN	-0.72	0.0001	224	136	333	8	461	11	77	68.6609	0.185549
DDX17	DDX17_HUMAN	-0.74	0.0036	112	67	480	11	72	2	246	65.0739	0.407958
HNRNPF	HNRPF_HUMAN	-0.86	0.041	38	21	554	10	321	6	231	58.3173	0.247426
HSPA1A	HSP71_HUMAN	-1.04	0.0001	216	105	1807	31	2255	32	669	70.1985	0.680554
TUBB	TBB5_HUMAN	-1.41	0.0001	212	80	755	15	1121	17	199	77.6957	0.593187
RPL4	RL4_HUMAN	-1.49	0.0001	62	22	490	11	123	3	79	53.7729	0.0666923
HSPA5	GRP78_HUMAN	-1.7	0.0001	91	28	1234	20	1312	21	67	62.9726	0.107692
HSPA9	GRP75_HUMAN	-2.35	0.0001	61	12	857	13	1766	30	158	67.8311	0.347395
C14orf166	CN166_HUMAN	-4.17	0.0001	18	1	178	5	377	7	17	59.168	0.0292363
NUFIP2	NUFP2_HUMAN	-4.58	0.0001	24	1	1698	27	2165	28	237	45.0815	0.0799625
ATXN2L	ATX2L_HUMAN	-4.75	0.0001	27	1	2305	44	3230	53	383	50.3128	0.188512
GIGYF2	PERQ2_HUMAN	-5	0.0001	32	1	224	6	1870	37	73	43.9153	0.0358001
G3BP2	G3BP2_HUMAN	-6.91	0.00042	12	0.1	955	18	1417	22	125	44.9375	0.0511837
G3BP1	G3BP1_HUMAN	-7.64	0.0001	20	0.1	548	10	809	15	170	60.4103	0.222957
C1QBP	C1QBP_HUMAN	-8.64	0.0001	40	0.1	938	13	709	9	86	49.7413	0.0546268
SF3B2	SF3B2_HUMAN	-1.56	0.00015	50	17	454	12	270	7	220	53.1866	0.154747
