## Supplementary material for "Organellomics: AI-driven deep organellar phenotyping reveals novel ALS mechanisms in human neurons": d8_ALS.csv

organelle_name	marker	baseline	pert	combined_effect	combined_se	ci_low	ci_upp	pvalue	adj_pvalue	I2	Q	tau2	tau2_ci_low	tau2_ci_upp
ANXA11 granules	ANXA11	WT_Untreated	TBK1_Untreated	0.0990562208664558	0.0317310813096152	0.0368644443090978	0.1612479974238137	0.0008989248228171	0.0032586024827122	28.581857916747307	7.001022225097175	0.0024161673934376	0.0	0.0232168240462718
Coated vesicles	CLTC	WT_Untreated	TBK1_Untreated	0.027039104162017	0.0522431341474613	-0.0753555572065018	0.1294337655305359	0.3023816619287682	0.3131810069976528	75.2910720452534	20.235600707393285	0.0119206878663487	0.0018868569165572	0.0738044418389581
ER	Calreticulin	WT_Untreated	TBK1_Untreated	0.0934740385024555	0.0526325381701174	-0.0096838407259043	0.1966319177308155	0.0378685713300426	0.0732125712380823	75.60415422417127	20.49529270657209	0.0125150635478436	0.0018877072141943	0.0748583711694488
Nucleus	DAPI	WT_Untreated	TBK1_Untreated	0.0110593808800291	0.0189093675715802	-0.0260022985306977	0.0481210602907559	0.2793200718479393	0.3000104475403792	63.98683335136651	13.88381102051664	0.0013512418655059	5.409965537888895e-06	0.0094291879788049
P-Bodies	DCP1A	WT_Untreated	TBK1_Untreated	0.1089777146080937	0.0246317484046828	0.0607003748586633	0.157255054357524	4.838256552508469e-06	7.01547200113728e-05	0.0	1.5948866776261106	0.0	0.0	0.0058127867525739
FMRP granules	FMRP	WT_Untreated	TBK1_Untreated	0.0203660419558689	0.0273306416753394	-0.0332010314021658	0.0739331153139037	0.2280837295171471	0.2645771262398907	16.7387900777632	6.005197383835562	0.0007789067778591	0.0	0.0175893725837921
FUS granules	FUS	WT_Untreated	TBK1_Untreated	0.3422853774569795	0.095077906835498	0.1559361043339486	0.5286346505800104	0.0001590769750072	0.0011533080688027	83.46856982553675	24.19633363711601	0.0376975602144626	0.0067639553461409	0.2640300840135965
Stress granules	G3BP1	WT_Untreated	TBK1_Untreated	0.0518988031547375	0.0452068131197682	-0.036704922415841	0.1405025287253161	0.1254779733456493	0.1732791060487538	72.10352414043393	17.923410918176735	0.0088254817841788	0.0009620915802992	0.0548099111758603
Golgi	GM130	WT_Untreated	TBK1_Untreated	0.0973999046174582	0.0304507816145448	0.0377174693518559	0.1570823398830606	0.0006904804311942	0.0028605617863761	27.98962911787082	6.943444310520626	0.0016277568050289	0.0	0.0224744183934716
hnRNP complex	HNRNPA1	WT_Untreated	TBK1_Untreated	0.0448966371106819	0.0316294310895136	-0.0170959086762562	0.10688918289762	0.0778828213875418	0.1188737800125639	0.0	4.7421847409231965	0.0	0.0	0.0212992383173999
Transport machinery	KIF5A	WT_Untreated	TBK1_Untreated	0.0432505565868508	0.0362060967531097	-0.0277120890700168	0.1142132022437186	0.1161284040581245	0.1683861858842805	38.72505509177599	8.159942057049365	0.003116084793873	0.0	0.0325892623505377
Lysosome	LAMP1	WT_Untreated	TBK1_Untreated	0.1103953935280347	0.0418723370431398	0.0283271209749582	0.1924636660811112	0.0041886116502847	0.0134966375398063	34.39140095915387	7.6209522426887	0.0040408645124732	0.0	0.0434438716620785
P-bodies	LSM14A	WT_Untreated	TBK1_Untreated	0.1461489458293317	0.0307104861958612	0.0859574989377292	0.2063403927209341	9.73126543457603e-07	2.822066976027049e-05	0.0	2.0585287998892774	0.0	0.0	0.010662671644264
Nucleolus	NCL	WT_Untreated	TBK1_Untreated	0.0261085856308238	0.0339301741169434	-0.0403933336275584	0.092610504889206	0.2208042480155176	0.2645771262398907	0.0	3.7220841244241942	0.0	0.0	0.0187230305739263
NEMO granules	NEMO	WT_Untreated	TBK1_Untreated	0.1047961398262557	0.0500749328981033	0.0066510748177133	0.2029412048347981	0.0181841120586672	0.0439449374751124	67.76523714594266	15.51120454224362	0.0102943632868281	0.0004398173326207	0.0666722022003885
Paraspeckles	NONO	WT_Untreated	TBK1_Untreated	0.0538541158299879	0.0361108315950924	-0.0169218135481843	0.1246300452081602	0.0679339887769728	0.1094492041406785	36.3028217111216	7.849641278180459	0.0028351026756038	0.0	0.0322366338224006
Peroxisome	PEX14	WT_Untreated	TBK1_Untreated	0.0838523436436959	0.0230148080911107	0.0387441486740179	0.128960538613374	0.000134525747941	0.0011533080688027	0.0	1.7555963898622036	0.0	0.0	0.0054467392617803
PML bodies	PML	WT_Untreated	TBK1_Untreated	0.09505795378181	0.0289537920395596	0.0383095641684105	0.1518063433952095	0.0005133763376856	0.0028605617863761	0.0	2.7518820704243687	0.0	0.0	0.0113551164990472
Postsynapse	PSD95	WT_Untreated	TBK1_Untreated	0.0532481602340785	0.035096749335296	-0.0155402044375317	0.1220365249056888	0.0646103558306819	0.1094492041406785	35.26939213804269	7.724321098085253	0.0025475509844598	0.0	0.0306721488022939
PURA granules	PURA	WT_Untreated	TBK1_Untreated	0.0560766023393585	0.0250074176231612	0.0070629644516102	0.1050902402271068	0.0124678058497977	0.0328696699676487	0.0	4.714013204155695	0.0	0.0	0.0130710718230064
Actin Cytoskeleton	Phalloidin	WT_Untreated	TBK1_Untreated	0.0127804908181905	0.0337039781091364	-0.0532780924114432	0.0788390740478243	0.352270311168273	0.352270311168273	50.81723588800882	10.166163066017996	0.0036149464575359	0.0	0.0289066592226673
Presynapse	SNCA	WT_Untreated	TBK1_Untreated	0.10456510046415	0.0324517915771682	0.0409607577390999	0.1681694431892001	0.0006361242027157	0.0028605617863761	0.0	2.670442039410979	0.0	0.0	0.0127515341142619
Nuclear Speckles	SON	WT_Untreated	TBK1_Untreated	0.0278688645993454	0.0350872559061676	-0.0409008932930834	0.0966386224917743	0.2135182213378786	0.2645771262398907	0.0	3.1206301447331977	0.0	0.0	0.0182123472907772
Autophagosomes	SQSTM1	WT_Untreated	TBK1_Untreated	0.0350128708974579	0.0530047236646157	-0.0688744784956868	0.1389002202906027	0.2544468367304712	0.2838060871224486	77.50284262337881	22.22503010622999	0.0128271949927807	0.0022283425782183	0.0763035081328999
TDP-43 granules	TDP43	WT_Untreated	TBK1_Untreated	0.0671463851348983	0.0282188701850591	0.0118384158877712	0.1224543543820254	0.0086684186214933	0.0251384140023307	0.0	2.093430251628103	0.0	0.0	0.0084559372625147
TIA1 granules	TIA1	WT_Untreated	TBK1_Untreated	0.0980641532479718	0.0508176448369873	-0.0015366004116712	0.1976649069076149	0.0268203705841938	0.0598300574570478	70.84504449697516	17.149743203968352	0.0111898006822276	0.0009071943053071	0.0689933709807479
MOM	TOMM20	WT_Untreated	TBK1_Untreated	0.0505441456108747	0.029773161995312	-0.0078101796058136	0.1088984708275631	0.0447877535869076	0.0811778033762701	33.01793438165135	7.464684694092699	0.0017122429648862	0.0	0.0219236174608903
Microtubule	Tubulin	WT_Untreated	TBK1_Untreated	0.056869936240393	0.0514507646129931	-0.0439717093781213	0.1577115818589075	0.1345088899993323	0.177307173180938	78.24674965147244	22.98507082799441	0.0124236743982777	0.0022150106964985	0.0719609595836318
Mitochondria	mitotracker	WT_Untreated	TBK1_Untreated	0.0552171223083274	0.0304657438597199	-0.004494638418946	0.1149288830356008	0.0349596518380554	0.0724164216645435	31.88206818164871	7.340211111126214	0.0016786601780937	0.0	0.0231891153378904
ANXA11 granules	ANXA11	WT_Untreated	OPTN_Untreated	0.0305692832322071	0.0233608262722842	-0.0152170949105671	0.0763556613749814	0.0953399749717964	0.1256754215537317	0.0	2.0411151604404973	0.0	0.0	0.0061292310699937
Coated vesicles	CLTC	WT_Untreated	OPTN_Untreated	0.0350185688329307	0.0509712685826457	-0.0648832818353729	0.1349204195012344	0.2460332830317326	0.2642579706637128	74.8086175511387	19.84805720825381	0.0112674094313374	0.0017300004244497	0.0701921395962801
ER	Calreticulin	WT_Untreated	OPTN_Untreated	0.1020269866322373	0.0284137946464602	0.0463369724610582	0.1577170008034164	0.0001648604780809	0.0011952384660869	0.0	4.615939480684306	0.0	0.0	0.0163537049679179
Nucleus	DAPI	WT_Untreated	OPTN_Untreated	0.028105645917288	0.0157143161411573	-0.0026938477610568	0.0589051395956328	0.036844654229851	0.066780935791605	44.936385528540896	9.080406449873772	0.0006773580307276	0.0	0.0062129583675578
P-Bodies	DCP1A	WT_Untreated	OPTN_Untreated	0.0784747673743741	0.0238921233800767	0.0316470660352362	0.1253024687135119	0.000510734937783	0.0029622626391418	0.0	2.866343004081129	0.0	0.0	0.0075169287160854
FMRP granules	FMRP	WT_Untreated	OPTN_Untreated	0.0269701813314387	0.0239008099893067	-0.0198745454489376	0.0738149081118151	0.1295710336685769	0.1503023990555492	0.0	1.689893916860448	0.0	0.0	0.0057234291455009
FUS granules	FUS	WT_Untreated	OPTN_Untreated	0.7088572519813234	0.1611222689192328	0.3930634077922497	1.0246510961703972	5.425055266017331e-06	0.0001176922430414	95.41317083024737	87.20621265726612	0.1216811473908975	0.0349674988542009	0.7738094031801216
Stress granules	G3BP1	WT_Untreated	OPTN_Untreated	0.022175656153252	0.0228305901188971	-0.0225714782255824	0.0669227905320865	0.165696140342203	0.1848149257663033	0.0	3.053506703938157	0.0	0.0	0.0071509911218344
Golgi	GM130	WT_Untreated	OPTN_Untreated	0.1566254929980493	0.0919266991611642	-0.023547526575481	0.3367985125715798	0.044208433122528	0.067476029502806	89.31329057039872	46.78708664194073	0.0462647184342469	0.0125486995087317	0.2352178618308101
hnRNP complex	HNRNPA1	WT_Untreated	OPTN_Untreated	0.0388763073657704	0.033803251191037	-0.0273768475290228	0.1051294622605636	0.125056288521266	0.1503023990555492	7.113467446396146	5.382911669261151	0.0005277012660943	0.0	0.026397735811335
Transport machinery	KIF5A	WT_Untreated	OPTN_Untreated	0.0589430913759498	0.0436375506980601	-0.0265849363657887	0.1444711191176884	0.0883889773150048	0.1220609686731019	49.99528714493388	9.999057517822417	0.0062694601260229	0.0	0.0480513218799621
Lysosome	LAMP1	WT_Untreated	OPTN_Untreated	0.2050680224249327	0.0648994817222763	0.0778673756339555	0.3322686692159098	0.0007894441315887	0.0038156466360123	74.2222749571796	19.39659140476633	0.0178594662013922	0.0027560092269881	0.1142944283797119
P-bodies	LSM14A	WT_Untreated	OPTN_Untreated	0.1239080392596159	0.028740628551878	0.0675774424048913	0.1802386361143405	8.116706416649855e-06	0.0001176922430414	0.0	4.645305897711843	0.0	0.0	0.0158375045287556
Nucleolus	NCL	WT_Untreated	OPTN_Untreated	0.1236482531706984	0.0338359137509435	0.0573310808348455	0.1899654255065512	0.0001289174448639	0.0011952384660869	0.0	4.82163914449716	0.0	0.0	0.0253771087153913
NEMO granules	NEMO	WT_Untreated	OPTN_Untreated	0.1034131989561271	0.0353751305977441	0.0340792170361478	0.1727471808761065	0.0017315434683801	0.0071735372261461	38.00942224167263	8.065741893054604	0.0029144324999952	0.0	0.0314289871606667
Paraspeckles	NONO	WT_Untreated	OPTN_Untreated	0.0971920994403078	0.0394364598738977	0.0198980584097092	0.1744861404709065	0.00685976992104	0.0198933327710162	45.8243917992333	9.229245717871311	0.0042816642726901	0.0	0.0392513629052866
Peroxisome	PEX14	WT_Untreated	OPTN_Untreated	0.0399115372812167	0.0220040855032597	-0.0032156778179123	0.0830387523803458	0.034852417019748	0.066780935791605	0.0	0.4052828700677202	0.0	0.0	0.0036665763480853
PML bodies	PML	WT_Untreated	OPTN_Untreated	0.0490640026118224	0.0287329542217956	-0.0072515528323352	0.1053795580559801	0.0438565543970176	0.067476029502806	0.0	1.535878650053848	0.0	0.0	0.0081658293497391
Postsynapse	PSD95	WT_Untreated	OPTN_Untreated	0.0692309287255649	0.0278180789820129	0.0147084958017288	0.123753361649401	0.0064105061106235	0.0198933327710162	0.0	4.370168992029446	0.0	0.0	0.0153519860470463
PURA granules	PURA	WT_Untreated	OPTN_Untreated	0.0647943321622382	0.024462172449902	0.0168493551768221	0.1127393091476542	0.0040394288362998	0.0146429295315868	0.0	0.0806638015617924	0.0	0.0	0.0042286256797762
Actin Cytoskeleton	Phalloidin	WT_Untreated	OPTN_Untreated	0.0165584370494616	0.0286657283193965	-0.0396253580471655	0.0727422321460888	0.2817540011803416	0.2817540011803416	33.50833202918841	7.519739168214117	0.0016537039500378	0.0	0.0201570997015562
Presynapse	SNCA	WT_Untreated	OPTN_Untreated	0.0620647732232871	0.0323143611988315	-0.0012702109098412	0.1253997573564155	0.0273875421538404	0.0610952863431824	0.0	1.9366969449214249	0.0	0.0	0.0105863441719704
Nuclear Speckles	SON	WT_Untreated	OPTN_Untreated	0.0209802250810183	0.0345758843494743	-0.0467872629775735	0.0887477131396102	0.2719958700584285	0.2817100082748009	0.0	1.4103163755727162	0.0	0.0	0.0112965940495828
Autophagosomes	SQSTM1	WT_Untreated	OPTN_Untreated	0.0537758130011989	0.0453931724371337	-0.0351931701195995	0.1427447961219973	0.118074482134739	0.148876520952497	70.35277516748806	16.86498492943888	0.0082941105311566	0.0008719851896544	0.0552870798871159
TDP-43 granules	TDP43	WT_Untreated	OPTN_Untreated	0.0435569911365346	0.0262826452868251	-0.007956047044084	0.0950700293171533	0.0487341738233387	0.0706645520438412	0.0	4.045528797882993	0.0	0.0	0.0116493147787049
TIA1 granules	TIA1	WT_Untreated	OPTN_Untreated	0.0954074038083304	0.0453771498238684	0.00646982443247	0.1843449831841907	0.0177528732619247	0.0429027770496515	66.32692870378307	14.848660391016171	0.008240373340295	0.0002237453655273	0.054570378736351
MOM	TOMM20	WT_Untreated	OPTN_Untreated	0.045101219121412	0.0251965369917439	-0.0042830859175371	0.0944855241603613	0.0367288126892856	0.066780935791605	0.0	2.019617811465177	0.0	0.0	0.0070242120422117
Microtubule	Tubulin	WT_Untreated	OPTN_Untreated	0.0842329411981787	0.0360584388331513	0.0135596997464614	0.1549061826498959	0.0097453113990707	0.0256921845975501	56.56339350993306	11.511028148903383	0.0043062450133579	0.0	0.0337702427060162
Mitochondria	mitotracker	WT_Untreated	OPTN_Untreated	0.0461055629969451	0.0262017087389355	-0.0052488424647769	0.0974599684586672	0.0392344705487583	0.0669293909361172	0.0	2.281708891470512	0.0	0.0	0.0079534365800913
ANXA11 granules	ANXA11	WT_Untreated	TDP43_Untreated	0.0234155116701178	0.0232272561217376	-0.0221090737881754	0.068940097128411	0.1567020428535248	0.1975808366414009	0.0	1.6079893634356464	0.0	0.0	0.0054228629456058
Coated vesicles	CLTC	WT_Untreated	TDP43_Untreated	0.0138962944339943	0.0506073234016943	-0.0852922367872977	0.1130848256552863	0.391815401027857	0.4058088082074234	75.68102909821334	20.560080523936403	0.0113121742595868	0.0018302088718967	0.0693793557584626
ER	Calreticulin	WT_Untreated	TDP43_Untreated	0.0693703233891673	0.0333056178878163	0.0040925118461943	0.1346481349321404	0.018632836334579	0.0771931791003987	34.41082683349166	7.623209378332489	0.0022389908846493	0.0	0.0274237738925126
Nucleus	DAPI	WT_Untreated	TDP43_Untreated	0.0126756363458341	0.0194920997480007	-0.0255281771433095	0.0508794498349779	0.2577504895687629	0.2874909306728509	69.45005469370595	16.366641412513022	0.0015638598963436	0.0001267051329472	0.0101359221150006
P-Bodies	DCP1A	WT_Untreated	TDP43_Untreated	0.0527785658126011	0.02399836203279	0.0057426405403793	0.099814491084823	0.0139298265045939	0.0729390433807352	0.0	1.9971914861090907	0.0	0.0	0.0064192896252384
FMRP granules	FMRP	WT_Untreated	TDP43_Untreated	0.016465071050167	0.0237474403790536	-0.0300790568177903	0.0630091989181245	0.2440478291596695	0.2830954818252166	0.0	1.6285935336335164	0.0	0.0	0.0057027505246507
FUS granules	FUS	WT_Untreated	TDP43_Untreated	0.247215278178437	0.1028175534793414	0.0456965763804068	0.4487339799764671	0.0080993565537926	0.0587203350149969	88.09778856780275	33.607199996291484	0.0452312869109554	0.0106546389863716	0.311712220310734
Stress granules	G3BP1	WT_Untreated	TDP43_Untreated	0.0111065816782421	0.0254986428508892	-0.0388698399641504	0.0610830033206348	0.3315724094448118	0.356133328662946	15.39421413315031	5.909761310968573	0.0005867783253794	0.0	0.0153336836949716
Golgi	GM130	WT_Untreated	TDP43_Untreated	0.1106038839977894	0.051023659623351	0.0105993487765908	0.210608419218988	0.0150908365615314	0.0729390433807352	75.8621323942929	20.714340146673983	0.0112135539638192	0.0019475524892281	0.0705688856536117
hnRNP complex	HNRNPA1	WT_Untreated	TDP43_Untreated	0.0220837698798921	0.0312763892759982	-0.039216826667519	0.0833843664273034	0.2400678329260652	0.2830954818252166	0.0	3.6100857643185695	0.0	0.0	0.0168157955641287
Transport machinery	KIF5A	WT_Untreated	TDP43_Untreated	0.0416969492844419	0.028660270541554	-0.0144761487641783	0.0978700473330622	0.0728527167174664	0.1232378791962121	0.0	3.924616105950377	0.0	0.0	0.0141631360176344
Lysosome	LAMP1	WT_Untreated	TDP43_Untreated	0.182308979696772	0.075483869032015	0.0343633149802842	0.3302546444132597	0.0078631888205035	0.0587203350149969	78.09019004106833	22.8208277907117	0.026098750500235	0.0048499109678482	0.1552166268233186
P-bodies	LSM14A	WT_Untreated	TDP43_Untreated	0.1013115182714247	0.0302517204929181	0.0420192356349329	0.1606038009079165	0.0004055912500541	0.0058810731257848	6.6014041763248485	5.353399540866089	0.0003350817932651	0.0	0.0223690820861012
Nucleolus	NCL	WT_Untreated	TDP43_Untreated	0.048798049408715	0.0341467870899457	-0.0181284234753359	0.1157245222927661	0.0764924767424765	0.1232378791962121	0.0	3.398583331251372	0.0	0.0	0.0180298099306984
NEMO granules	NEMO	WT_Untreated	TDP43_Untreated	0.107118313085908	0.0308038696965117	0.0467438378962803	0.1674927882755357	0.0002531222268308	0.0058810731257848	21.572985165538103	6.375354220167171	0.0012584947885111	0.0	0.0226268908009858
Paraspeckles	NONO	WT_Untreated	TDP43_Untreated	0.0980953931075681	0.0642552718508192	-0.0278426255368679	0.2240334117520042	0.0634238739747559	0.114955771579245	80.28818095262359	25.365492590931066	0.0197738036653395	0.0039931104982655	0.1127755530178215
Peroxisome	PEX14	WT_Untreated	TDP43_Untreated	0.0447153496496263	0.0250185907533849	-0.0043201871709548	0.0937508864702076	0.0369457260794743	0.0850512988651807	20.18637114088937	6.264594244707439	0.0008415495277117	0.0	0.0146004729906108
PML bodies	PML	WT_Untreated	TDP43_Untreated	0.0915317832930507	0.0521076783304113	-0.0105973895525537	0.1936609561386552	0.0394939303584361	0.0850512988651807	59.99085311614634	12.497142252282892	0.0112334985301592	0.0	0.0696960575872203
Postsynapse	PSD95	WT_Untreated	TDP43_Untreated	0.0405497834933095	0.0342811574361687	-0.0266400504299286	0.1077396174165477	0.1184324709147972	0.1635496026918628	41.84285222917371	8.597395490753724	0.0028050791935358	0.0	0.0297326324522353
PURA granules	PURA	WT_Untreated	TDP43_Untreated	0.0462789402046013	0.0247451613075623	-0.0022206847498549	0.0947785651590575	0.0307265115825089	0.0810062578084326	0.0	3.368079309240668	0.0	0.0	0.0091963815487752
Actin Cytoskeleton	Phalloidin	WT_Untreated	TDP43_Untreated	0.000206337876785	0.0309778651866701	-0.0605091622070256	0.0609218379605957	0.4973427383094131	0.4973427383094131	45.16404326886357	9.118104794843395	0.0024932216507156	0.0	0.0243823407208261
Presynapse	SNCA	WT_Untreated	TDP43_Untreated	0.0524277867930267	0.0326812798811917	-0.0116263447427826	0.116481918328836	0.0543333772521974	0.1050445293542483	0.0	3.898154487293895	0.0	0.0	0.0182107342410573
Nuclear Speckles	SON	WT_Untreated	TDP43_Untreated	0.1335297454607397	0.1248461451110323	-0.1111642025655449	0.3782236934870245	0.1424099620241641	0.1877222226682163	89.22893627480659	46.42067048870067	0.0855047789917632	0.0229637632155927	0.4336626976715899
Autophagosomes	SQSTM1	WT_Untreated	TDP43_Untreated	0.0715863084804745	0.0364662428544733	0.0001137858342156	0.1430588311267334	0.0248181903092261	0.0810062578084326	40.09298678027359	8.346268210136007	0.0032080105332298	0.0	0.0332907047129575
TDP-43 granules	TDP43	WT_Untreated	TDP43_Untreated	0.0357750936499661	0.026381864315202	-0.0159324102528524	0.0874825975527846	0.0875418316880289	0.1336164799448863	0.0	2.3785002741408654	0.0	0.0	0.0080923666243376
TIA1 granules	TIA1	WT_Untreated	TDP43_Untreated	0.0922435233237434	0.0490569543765906	-0.0039063404455988	0.1883933870930858	0.0300311972088472	0.0810062578084326	70.89396797847174	17.178569707824664	0.010244894934696	0.0009357265365186	0.0643978826711206
MOM	TOMM20	WT_Untreated	TDP43_Untreated	0.0333341469846765	0.0277555785173536	-0.0210657872794103	0.0877340812487634	0.114877716715118	0.1635496026918628	19.18527736996656	6.186991475414448	0.0010213609103859	0.0	0.0178121840570614
Microtubule	Tubulin	WT_Untreated	TDP43_Untreated	0.0577591323150343	0.0296027256520105	-0.0002611438071264	0.115779408437195	0.0255200560470624	0.0810062578084326	32.810421731599654	7.441630277878272	0.0016849610190341	0.0	0.0215618880476852
Mitochondria	mitotracker	WT_Untreated	TDP43_Untreated	0.0691733779029285	0.0397885627317844	-0.0088107720479815	0.1471575278538386	0.0410592477280182	0.0850512988651807	55.08220826688053	11.13144659850525	0.0051671336748511	0.0	0.0410915184777737
ANXA11 granules	ANXA11	WT_Untreated	FUSHomozygous_Untreated	0.0211689321128992	0.0234327424417129	-0.0247583991318613	0.0670962633576598	0.1831591679865313	0.2795587300847057	0.0	1.5466415586021125	0.0	0.0	0.0056865119846097
Coated vesicles	CLTC	WT_Untreated	FUSHomozygous_Untreated	0.0308609135625677	0.0471986855853461	-0.0616468103023404	0.123368637427476	0.2566038631390551	0.3543577157634571	68.51064919761542	15.87838387452995	0.0087212905886644	0.0007184195267067	0.0595039110628846
ER	Calreticulin	WT_Untreated	FUSHomozygous_Untreated	-0.016104554278898	0.0263418909635472	-0.0677337118521316	0.0355246032943355	0.729521570106006	0.7800127190497851	10.234042582758477	5.570040295743161	0.0004400451333995	0.0	0.0159643003719088
Nucleus	DAPI	WT_Untreated	FUSHomozygous_Untreated	-0.0070638388515216	0.0179642055350298	-0.0422730347110552	0.0281453570080118	0.6529205538506304	0.7573878424667313	64.23675408771291	13.98083387694449	0.0012446462197943	0.0	0.0085021951244025
P-Bodies	DCP1A	WT_Untreated	FUSHomozygous_Untreated	0.0455846092353095	0.0371572127328227	-0.0272421894869161	0.1184114079575352	0.1099481738709069	0.1875586495444883	57.05882559666523	11.643836176990318	0.0047404637628448	0.0	0.0358313787727698
FMRP granules	FMRP	WT_Untreated	FUSHomozygous_Untreated	0.0187817402803663	0.0241953631886908	-0.0286403001623339	0.0662037807230665	0.2187996013959726	0.3172594220241603	0.0	1.4736639353750145	0.0	0.0	0.0055002199952737
FUS granules	FUS	WT_Untreated	FUSHomozygous_Untreated	1.3519628933983416	0.0604746620812374	1.233434733741886	1.4704910530547972	2.220446049250313e-16	3.219646771412954e-15	78.25163848562718	18.392190130537077	0.0141787591730108	0.0018611080590924	0.1059330813599858
Stress granules	G3BP1	WT_Untreated	FUSHomozygous_Untreated	0.0419652787906043	0.0304630874489775	-0.0177412754672858	0.1016718330484945	0.0841668100921272	0.1567786526478118	31.24119847959377	7.271796321982285	0.0018664008910271	0.0	0.0223781364023079
Golgi	GM130	WT_Untreated	FUSHomozygous_Untreated	0.0024561429062094	0.0259329376441162	-0.0483714808895814	0.0532837667020003	0.4622720608658752	0.6003801228371856	0.0	0.8685481880042646	0.0	0.0	0.0057091747886306
hnRNP complex	HNRNPA1	WT_Untreated	FUSHomozygous_Untreated	0.0778502634286123	0.0316812408121119	0.0157561724513325	0.1399443544058922	0.006999317136488	0.0225533552175726	0.0	2.5864101413166143	0.0	0.0	0.0132051133563556
Transport machinery	KIF5A	WT_Untreated	FUSHomozygous_Untreated	-0.0181626400264321	0.0265408691398231	-0.0701817876588761	0.0338565076060118	0.7531157287377236	0.7800127190497851	0.0	0.9901667664853816	0.0	0.0	0.0060622415045882
Lysosome	LAMP1	WT_Untreated	FUSHomozygous_Untreated	0.1800382640900931	0.0598504078461439	0.0627336202516174	0.2973429079285687	0.0013142703359626	0.0054448342489881	56.91721605072543	11.605563850950237	0.0120854023107625	0.0	0.0931280292586201
P-bodies	LSM14A	WT_Untreated	FUSHomozygous_Untreated	0.0999614013907615	0.0576117018667274	-0.0129554593560832	0.2128782621376063	0.0413625654339221	0.0857522905144186	59.3278600698249	12.293427413910043	0.0141698939642206	0.0	0.0851459987457834
Nucleolus	NCL	WT_Untreated	FUSHomozygous_Untreated	0.1109540194295542	0.0630713077434868	-0.0126634722055221	0.2345715110646306	0.0392731520424386	0.0857522905144186	68.15513480117264	15.70111843395122	0.0156778696132323	0.0011668638904223	0.1061998791998311
NEMO granules	NEMO	WT_Untreated	FUSHomozygous_Untreated	0.0592678847351488	0.0271495564114931	0.0060557319723837	0.112480037497914	0.0145173583331907	0.0382730356056848	0.0	4.43138880068266	0.0	0.0	0.0144209754662138
Paraspeckles	NONO	WT_Untreated	FUSHomozygous_Untreated	0.0420091476082916	0.0308293157959457	-0.0184152010197737	0.102433496236357	0.0864985669781031	0.1567786526478118	22.15540821011452	6.423053785798978	0.001250209422853	0.0	0.0226972559478431
Peroxisome	PEX14	WT_Untreated	FUSHomozygous_Untreated	0.1991118755769279	0.0223115985095881	0.1553819460606176	0.2428418050932383	2.220446049250313e-16	3.219646771412954e-15	0.0	4.818491314771592	0.0	0.0	0.0106169679209296
PML bodies	PML	WT_Untreated	FUSHomozygous_Untreated	0.1009555076620565	0.0293954135994026	0.0433415556965684	0.1585694596275446	0.0002969373300789	0.0017222365144579	0.0	2.150699995413881	0.0	0.0	0.009456017520616
Postsynapse	PSD95	WT_Untreated	FUSHomozygous_Untreated	-0.0126515376329732	0.0257573703094313	-0.0631350557759199	0.0378319805099734	0.6883508743660428	0.7677759752544323	0.0	0.6785200478057183	0.0	0.0	0.005364217562344
PURA granules	PURA	WT_Untreated	FUSHomozygous_Untreated	0.1389601873966308	0.025784551705405	0.0884233946965261	0.1894969800967355	3.537011716847616e-08	3.4191113262860284e-07	0.0	4.125466311524594	0.0	0.0	0.01205123914517
Actin Cytoskeleton	Phalloidin	WT_Untreated	FUSHomozygous_Untreated	0.0013805681973613	0.0230923232383963	-0.0438795536692529	0.0466406900639756	0.4761635456984575	0.6003801228371856	0.0	3.284563098745449	0.0	0.0	0.0079241762883163
Presynapse	SNCA	WT_Untreated	FUSHomozygous_Untreated	0.1189434057641103	0.0324866731915196	0.0552706963312089	0.1826161151970116	0.0001254701221372	0.0009096583854951	0.0	3.327039840500909	0.0	0.0	0.0160139920184133
Nuclear Speckles	SON	WT_Untreated	FUSHomozygous_Untreated	0.0482299224258077	0.0504619200126292	-0.0506736233896866	0.1471334682413021	0.1695945588405067	0.2732356781319275	44.76276223465258	9.051864651958944	0.0070161145372736	0.0	0.0646568574028031
Autophagosomes	SQSTM1	WT_Untreated	FUSHomozygous_Untreated	-0.0366011214019219	0.0262380640665949	-0.0880267819965025	0.0148245391926587	0.9184864601504784	0.9184864601504784	12.042659943650747	5.684573904573268	0.0004826545583938	0.0	0.0161719163880794
TDP-43 granules	TDP43	WT_Untreated	FUSHomozygous_Untreated	0.0732952737906499	0.0269998910373816	0.0203764597708759	0.1262140878104238	0.0033172850896291	0.0120251584499056	0.0	3.806995607810953	0.0	0.0	0.0122178564796209
TIA1 granules	TIA1	WT_Untreated	FUSHomozygous_Untreated	0.0958672104497147	0.0291612262836888	0.0387122571886617	0.1530221637107677	0.0005054257018237	0.0024428908921482	13.940261629381004	5.809917732339995	0.0007126084292154	0.0	0.0201033493505059
MOM	TOMM20	WT_Untreated	FUSHomozygous_Untreated	0.1296515001073287	0.056403945942433	0.0191017974742157	0.2402012027404417	0.0107631314843883	0.0312130813047261	79.39358174222383	24.264284736204303	0.014746596581845	0.0029384134100796	0.086928110570328
Microtubule	Tubulin	WT_Untreated	FUSHomozygous_Untreated	-0.0019980291689403	0.0232414592114011	-0.0475504521714434	0.0435543938335626	0.5342541989503511	0.6455571570650076	0.0	3.1855390420223544	0.0	0.0	0.0079238018955163
Mitochondria	mitotracker	WT_Untreated	FUSHomozygous_Untreated	0.0611468862858309	0.0352494128845005	-0.0079406934439721	0.1302344660156341	0.0413976574897193	0.0857522905144186	41.91074898730201	8.607444428758477	0.0034026536843472	0.0	0.0308835310866877
ANXA11 granules	ANXA11	WT_Untreated	FUSHeterozygous_Untreated	0.0271844783379248	0.0245566007739295	-0.0209455747617054	0.075314531437555	0.1341441358937007	0.2175283255910238	0.0	1.2449207665500035	0.0	0.0	0.0059054309967119
Coated vesicles	CLTC	WT_Untreated	FUSHeterozygous_Untreated	0.0226096828581632	0.0558092798674054	-0.0867744956850678	0.1319938614013942	0.3426931555273524	0.4517318868315101	76.81161215479457	21.562516693172483	0.013958841436316	0.0023343785429479	0.0843345485640118
ER	Calreticulin	WT_Untreated	FUSHeterozygous_Untreated	0.0211726568488191	0.038750394475078	-0.0547767207090537	0.097122034406692	0.2924004593105771	0.4037911104765113	53.9421548336368	10.85591386644285	0.0050433819666131	0.0	0.0385274048886676
Nucleus	DAPI	WT_Untreated	FUSHeterozygous_Untreated	-0.029025712705799	0.0151113652670021	-0.0586434443863527	0.0005920189747546	0.9726207117494292	0.9726207117494292	51.65579539975533	10.34250132222611	0.0006950369639875	0.0	0.0058600043403624
P-Bodies	DCP1A	WT_Untreated	FUSHeterozygous_Untreated	0.0407671885029242	0.0251775578471614	-0.0085799180961861	0.0901142951020345	0.0527034566910402	0.1175692495415513	0.0	3.992818927025023	0.0	0.0	0.0115862074310529
FMRP granules	FMRP	WT_Untreated	FUSHeterozygous_Untreated	0.0331135835422761	0.0300218825319956	-0.0257282249685275	0.0919553920530798	0.1350175814013251	0.2175283255910238	32.96618239793756	7.458921748544669	0.0017516198122523	0.0	0.022185665553419
FUS granules	FUS	WT_Untreated	FUSHeterozygous_Untreated	1.3657689901283931	0.0572460130885803	1.2535688662162672	1.4779691140405191	2.220446049250313e-16	6.439293542825908e-15	74.99234996860616	15.995105477637937	0.012286687851733	0.0011316578011422	0.0944395698614759
Stress granules	G3BP1	WT_Untreated	FUSHeterozygous_Untreated	0.0315016397278498	0.0275320579664268	-0.0224602023066159	0.0854634817623155	0.1262744252109726	0.2175283255910238	25.57297382177782	6.717989763593472	0.0011694041832645	0.0	0.018254845404347
Golgi	GM130	WT_Untreated	FUSHeterozygous_Untreated	0.0805772782543006	0.0431380042711348	-0.0039716564820587	0.1651262129906599	0.0308883285058003	0.0746467938890175	61.43246400772562	12.964271300612957	0.0068063851880247	0.0	0.0487615447488401
hnRNP complex	HNRNPA1	WT_Untreated	FUSHeterozygous_Untreated	0.0059004462960618	0.0311606765594211	-0.0551733574943051	0.0669742500864287	0.4249070895245515	0.5224062479286883	0.0	4.55748851608485	0.0	0.0	0.0194251956413285
Transport machinery	KIF5A	WT_Untreated	FUSHeterozygous_Untreated	-0.0039989428088144	0.026687627411569	-0.0563057313683135	0.0483078457506847	0.5595555906816654	0.6241196972987806	0.0	2.181450321764772	0.0	0.0	0.0082357251080345
Lysosome	LAMP1	WT_Untreated	FUSHeterozygous_Untreated	0.2459255213675844	0.0801625360864897	0.0888098377286721	0.4030412050064966	0.0010780742381218	0.0048560702073629	78.94932057981543	23.752202483335157	0.0289238450081507	0.0059021615887685	0.1755634024741151
P-bodies	LSM14A	WT_Untreated	FUSHeterozygous_Untreated	0.1244514908091077	0.0329043480521641	0.0599601536920953	0.1889428279261202	7.771787420818299e-05	0.0005634545880093	11.392701223549444	5.642876003493367	0.0007300448577321	0.0	0.0263457940891918
Nucleolus	NCL	WT_Untreated	FUSHeterozygous_Untreated	0.0899872821902165	0.066219185823741	-0.0397999371098812	0.2197745014903143	0.0870842803992055	0.1803888665412115	69.2849939148797	16.278687968166224	0.0177009234714968	0.0015255655741969	0.1171507574614151
NEMO granules	NEMO	WT_Untreated	FUSHeterozygous_Untreated	0.0462032628307038	0.0387576464526483	-0.0297603283420235	0.1221668540034312	0.11660964028394	0.2175283255910238	49.03308001062786	9.810284790688987	0.0042785083845613	0.0	0.0384691599764702
Paraspeckles	NONO	WT_Untreated	FUSHeterozygous_Untreated	0.0047070614860232	0.0276188263663313	-0.0494248434872515	0.0588389664592979	0.4323362051823627	0.5224062479286883	0.0	0.8606727996243485	0.0	0.0	0.0063400745868497
Peroxisome	PEX14	WT_Untreated	FUSHeterozygous_Untreated	0.1840459082944826	0.029885879216465	0.1254706613838969	0.2426211552050683	3.676732251989279e-10	5.331261765384454e-09	44.20060669335489	8.960670902858283	0.0023312826846382	0.0	0.0226275874296029
PML bodies	PML	WT_Untreated	FUSHeterozygous_Untreated	0.0877264674373988	0.0294907602975136	0.0299256393775683	0.1455272954972293	0.0014663269635388	0.0053154352428284	0.0	1.5418322531350608	0.0	0.0	0.0087201441647347
Postsynapse	PSD95	WT_Untreated	FUSHeterozygous_Untreated	-0.0077497842746872	0.0265111062723469	-0.0597105977588011	0.0442110292094267	0.6149798475449619	0.6605339103260702	0.0	2.9461870086526423	0.0	0.0	0.0093466886323799
PURA granules	PURA	WT_Untreated	FUSHeterozygous_Untreated	0.1368901744145025	0.0249374966999452	0.0880135790180233	0.1857667698109816	2.0172943426821632e-08	1.9500511979260915e-07	0.0	0.827591027309154	0.0	0.0	0.0051947280299089
Actin Cytoskeleton	Phalloidin	WT_Untreated	FUSHeterozygous_Untreated	0.0258877648510385	0.0343797804071189	-0.0414953665433103	0.0932708962453874	0.2257267905052835	0.3273038462326611	54.392488012561415	10.963106256217442	0.0037105464014659	0.0	0.0305659258736094
Presynapse	SNCA	WT_Untreated	FUSHeterozygous_Untreated	0.1034183160411003	0.0316397417005312	0.0414055618279089	0.1654310702542916	0.0005403652742743	0.0031341185907913	0.0	3.682892802940693	0.0	0.0	0.0161706758669947
Nuclear Speckles	SON	WT_Untreated	FUSHeterozygous_Untreated	0.0402562063323441	0.0377124438884822	-0.0336588254580686	0.1141712381227569	0.1428839925312411	0.2180860938634733	8.318095356386644	5.45363888265197	0.0007616208221902	0.0	0.0327156465510839
Autophagosomes	SQSTM1	WT_Untreated	FUSHeterozygous_Untreated	-0.0331232763973442	0.024277157393878	-0.0807056305363554	0.0144590777416668	0.9137760547875082	0.946410913887062	0.0	4.001464399993895	0.0	0.0	0.0107423025180308
TDP-43 granules	TDP43	WT_Untreated	FUSHeterozygous_Untreated	0.0719328221229084	0.0277560563497478	0.0175319513245383	0.1263336929212785	0.0047764253822378	0.0138516336084898	0.0	3.432007632339372	0.0	0.0	0.0125080677664175
TIA1 granules	TIA1	WT_Untreated	FUSHeterozygous_Untreated	0.0799378146130801	0.0262716124071946	0.0284464004791829	0.1314292287469772	0.0011721548776393	0.0048560702073629	0.0	3.8853582860301374	0.0	0.0	0.0118245468473375
MOM	TOMM20	WT_Untreated	FUSHeterozygous_Untreated	0.06234224470759	0.0255606234415683	0.0122443433397257	0.1124401460754544	0.0073640765025585	0.0194143835067452	4.619540128946742	5.242163863289818	0.0001756450709556	0.0	0.0153552941049525
Microtubule	Tubulin	WT_Untreated	FUSHeterozygous_Untreated	-0.0015681570407169	0.0229970869220089	-0.0466416191571916	0.0435053050757577	0.5271825585775252	0.6115317679499293	0.0	1.771947954266105	0.0	0.0	0.0053410704708004
Mitochondria	mitotracker	WT_Untreated	FUSHeterozygous_Untreated	0.08077021162759	0.0301462208210246	0.0216847045483903	0.1398557187067898	0.0036890169609745	0.0118868324298069	28.648691404926435	7.007579956767918	0.0016134699504548	0.0	0.0220870794739802
ANXA11 granules	ANXA11	FUSRevertant_Untreated	FUSHomozygous_Untreated	0.0708238741827692	0.0254378437095366	0.0209666166677186	0.1206811316978198	0.0026830521296246	0.008645390195457	0.0	0.7775005209403636	0.0	0.0	0.0056426094394277
Coated vesicles	CLTC	FUSRevertant_Untreated	FUSHomozygous_Untreated	0.0721245007622179	0.0425196725960279	-0.0112125261604314	0.1554615276848674	0.044918145913708	0.1085521859581277	61.09275951331657	12.851078455978712	0.0066746751477627	0.0	0.0472588036206122
ER	Calreticulin	FUSRevertant_Untreated	FUSHomozygous_Untreated	0.02172529389041	0.0464966766623594	-0.0694065177686185	0.1128571055494386	0.3201626530516527	0.3912973218097901	63.86903278974367	13.838544567333567	0.0087366219244726	0.0	0.0566995088017239
Nucleus	DAPI	FUSRevertant_Untreated	FUSHomozygous_Untreated	0.024137561272027	0.0149340458104572	-0.0051326306599404	0.0534077532039945	0.0530171715255324	0.1182690749415723	42.97430822720211	8.767977808881355	0.0005341364039612	0.0	0.0056645490678019
P-Bodies	DCP1A	FUSRevertant_Untreated	FUSHomozygous_Untreated	0.0070802640802515	0.0242670162236741	-0.040482213730399	0.0546427418909021	0.3852331837533576	0.4296831664941296	0.0	1.9845782408816743	0.0	0.0	0.0063242239419607
FMRP granules	FMRP	FUSRevertant_Untreated	FUSHomozygous_Untreated	0.1191292200148604	0.0310165008714375	0.0583379953803876	0.1799204446493331	6.130859640074426e-05	0.0003555898591243	34.68676732492326	7.655416513946307	0.0019475854532409	0.0	0.0238431757319852
FUS granules	FUS	FUSRevertant_Untreated	FUSHomozygous_Untreated	1.384639290371394	0.0781588378365852	1.2314507831381802	1.5378277976046075	2.220446049250313e-16	6.439293542825908e-15	87.95941629124164	33.22098078260433	0.0266134715597557	0.0062363233871905	0.1800891086467162
Stress granules	G3BP1	FUSRevertant_Untreated	FUSHomozygous_Untreated	0.1225489617387393	0.0250298824406156	0.0734912936178612	0.1716066298596174	4.887713402901284e-07	4.724789622804575e-06	0.0	2.568945483058694	0.0	0.0	0.0079297688785085
Golgi	GM130	FUSRevertant_Untreated	FUSHomozygous_Untreated	0.0192002964027971	0.0258561502123602	-0.0314768267922865	0.0698774195978809	0.2288675743769879	0.3160552217586976	0.0	2.055510849232158	0.0	0.0	0.0075227518109441
hnRNP complex	HNRNPA1	FUSRevertant_Untreated	FUSHomozygous_Untreated	0.2724649654691611	0.1177106940884915	0.0417562444605059	0.5031736864778165	0.01031467280278	0.0271932282982384	88.3384280664991	42.87586637986772	0.0739377677109011	0.0195585424076341	0.3846223801367956
Transport machinery	KIF5A	FUSRevertant_Untreated	FUSHomozygous_Untreated	0.016400196342757	0.0358859325495343	-0.0539349390059638	0.0867353316914779	0.3238322663253435	0.3912973218097901	50.86513972010032	10.176074525331302	0.0037679973120545	0.0	0.0331631209687673
Lysosome	LAMP1	FUSRevertant_Untreated	FUSHomozygous_Untreated	0.0964906180109205	0.0352855384925776	0.0273322333903666	0.1656490026314745	0.0031231328491984	0.0090570852626753	0.0	2.679195819774172	0.0	0.0	0.0169261461132944
P-bodies	LSM14A	FUSRevertant_Untreated	FUSHomozygous_Untreated	-0.0065422379610902	0.0246907779313693	-0.0549352734568506	0.04185079753467	0.6044825052163035	0.6492589870841778	0.0	1.8606877472950385	0.0	0.0	0.006398477824679
Nucleolus	NCL	FUSRevertant_Untreated	FUSHomozygous_Untreated	0.179502312393889	0.0568910900575876	0.0679978248397924	0.2910067999479856	0.0008019625710491	0.0029071143200531	51.17207518313896	10.240041981619136	0.0100348955907963	0.0	0.0827402360750533
NEMO granules	NEMO	FUSRevertant_Untreated	FUSHomozygous_Untreated	0.0798609204547735	0.055741458797928	-0.0293903312348886	0.1891121721444358	0.0759714551200703	0.1295983646165905	75.54254967158934	20.443668219134924	0.0143741460496119	0.0019912751146674	0.0838708244275435
Paraspeckles	NONO	FUSRevertant_Untreated	FUSHomozygous_Untreated	0.1199422025618687	0.0349395380023423	0.0514619664408092	0.1884224386829282	0.0002986359168651	0.0012372059412986	37.042230498046685	7.941831547645396	0.0027632411976229	0.0	0.0301342988400751
Peroxisome	PEX14	FUSRevertant_Untreated	FUSHomozygous_Untreated	0.1392673766711648	0.035286613449289	0.0701068851741715	0.2084278681681582	3.960990370976969e-05	0.0002871718018958	46.98279195444322	9.430900238472734	0.0036371395805721	0.0	0.0315427798793725
PML bodies	PML	FUSRevertant_Untreated	FUSHomozygous_Untreated	0.0678067518100477	0.0456676632436948	-0.0217002234056977	0.1573137270257932	0.0688001309333585	0.1295983646165905	52.95805959967321	10.628813262059374	0.0074150396750547	0.0	0.0531684625898596
Postsynapse	PSD95	FUSRevertant_Untreated	FUSHomozygous_Untreated	0.0887296180734876	0.0573013000440538	-0.0235788662801812	0.2010381024271565	0.0607540143939133	0.1258476012445348	78.41255345041702	23.16160917186655	0.0154319032569085	0.0027621792389926	0.0892670787881749
PURA granules	PURA	FUSRevertant_Untreated	FUSHomozygous_Untreated	0.1517527705512228	0.0275148332564684	0.0978246883279196	0.205680852774526	1.7408517072325935e-08	2.524234975487261e-07	0.0	2.67056760711581	0.0	0.0	0.0095705701962917
Actin Cytoskeleton	Phalloidin	FUSRevertant_Untreated	FUSHomozygous_Untreated	-0.0116181211714292	0.0229964809167992	-0.0566903955395185	0.0334541531966599	0.6932953806124194	0.7074590018469553	0.4447040079993284	5.022334522918553	1.3899742981159418e-05	0.0	0.0120727173044627
Presynapse	SNCA	FUSRevertant_Untreated	FUSHomozygous_Untreated	0.0444818619399254	0.0359798174362459	-0.0260372844054428	0.1150010082852936	0.1081734651115846	0.1742794715686641	13.32604427998096	5.768745591987735	0.0008760671922571	0.0	0.0324217397710201
Nuclear Speckles	SON	FUSRevertant_Untreated	FUSHomozygous_Untreated	0.1474210833767231	0.040163082619297	0.0687028879347942	0.2261392788186519	0.0001210088948496	0.0005848763251067	0.0	1.2305156961925938	0.0	0.0	0.0147034176632208
Autophagosomes	SQSTM1	FUSRevertant_Untreated	FUSHomozygous_Untreated	0.0470320869485557	0.0495036202264597	-0.0499932257996539	0.1440573996967654	0.1710374063185173	0.2480042391618502	72.07275239569356	17.90366193920588	0.0108846389083399	0.0010144238481451	0.065581079571543
TDP-43 granules	TDP43	FUSRevertant_Untreated	FUSHomozygous_Untreated	0.0429072964575813	0.0299208397850448	-0.0157364719082998	0.1015510648234624	0.0757822582966299	0.1295983646165905	0.0	3.724831766563256	0.0	0.0	0.0149444495320783
TIA1 granules	TIA1	FUSRevertant_Untreated	FUSHomozygous_Untreated	-0.0136318916616445	0.0249679028686443	-0.0625680820536816	0.0353042987303926	0.7074590018469553	0.7074590018469553	0.0	4.270052284096369	0.0	0.0	0.0114437234579502
MOM	TOMM20	FUSRevertant_Untreated	FUSHomozygous_Untreated	0.0174976078963383	0.0540083522591761	-0.0883568173959994	0.1233520331886762	0.3729767146358989	0.4296831664941296	70.00697237484539	16.670541108716183	0.0129164117928824	0.0006219900965753	0.0777905248113976
Microtubule	Tubulin	FUSRevertant_Untreated	FUSHomozygous_Untreated	0.0555230792848555	0.0529228286388913	-0.0482037588073564	0.1592499173770675	0.1470584840157573	0.2244576861293139	72.40872563316142	18.121671125163413	0.0128763801687089	0.0009853324734077	0.0749206654720804
Mitochondria	mitotracker	FUSRevertant_Untreated	FUSHomozygous_Untreated	0.0310405789927132	0.0678903803549278	-0.102022121399671	0.1641032793850975	0.3237578421568153	0.3912973218097901	84.8879321158061	33.0861404164921	0.0234834647154805	0.0056769445062531	0.1271813288337364
ANXA11 granules	ANXA11	FUSRevertant_Untreated	FUSHeterozygous_Untreated	0.0675918932177167	0.0266385886797179	0.0153812188064932	0.1198025676289402	0.0055844795059966	0.0323899811347803	0.0	1.2450535736836752	0.0	0.0	0.0065857039303857
Coated vesicles	CLTC	FUSRevertant_Untreated	FUSHeterozygous_Untreated	0.0664346822227086	0.037552500796828	-0.007166866868486	0.1400362313139032	0.0384373653019715	0.0928902994797644	52.54964767920406	10.537329557000282	0.0043161665728136	0.0	0.036287674679554
ER	Calreticulin	FUSRevertant_Untreated	FUSHeterozygous_Untreated	-0.0320965401236852	0.0260226214543776	-0.0830999409575847	0.0189068607102143	0.8912884286525269	0.8912884286525269	0.0	0.849566877643265	0.0	0.0	0.0056557322395866
Nucleus	DAPI	FUSRevertant_Untreated	FUSHeterozygous_Untreated	-0.0092824824568044	0.0141213015871548	-0.0369597249824562	0.0183947600688474	0.7445185219415711	0.82118526751361	37.18742062237676	7.960188945498443	0.0004466767742689	0.0	0.0049319637483168
P-Bodies	DCP1A	FUSRevertant_Untreated	FUSHeterozygous_Untreated	0.0125575794657741	0.0256963038129529	-0.0378062505434128	0.0629214094749611	0.3125298654256482	0.4119711862428999	0.0	3.4772336846237275	0.0	0.0	0.0102871232657454
FMRP granules	FMRP	FUSRevertant_Untreated	FUSHeterozygous_Untreated	0.0522961772247077	0.024909070751414	0.0034752956635761	0.1011170587858394	0.0178871606986326	0.0518787751215946	0.0	3.395003830110649	0.0	0.0	0.0094133601525593
FUS granules	FUS	FUSRevertant_Untreated	FUSHeterozygous_Untreated	1.3967959837581332	0.0751941304861645	1.2494181961564454	1.544173771359821	2.220446049250313e-16	6.439293542825908e-15	86.8419326910373	30.39960129460178	0.024330467639861	0.0054631235540135	0.1663846448055412
Stress granules	G3BP1	FUSRevertant_Untreated	FUSHeterozygous_Untreated	0.0443796705300552	0.023980261530203	-0.0026207784089941	0.0913801194691046	0.0321081613004829	0.0846487888830915	0.0	2.497356417916413	0.0	0.0	0.0072239574518577
Golgi	GM130	FUSRevertant_Untreated	FUSHeterozygous_Untreated	0.0370368713679232	0.0301713752968566	-0.0220979375779572	0.0961716803138038	0.1098079729728196	0.2229550857717381	10.339736155915736	5.576606386854724	0.0006396560918894	0.0	0.020559347235461
hnRNP complex	HNRNPA1	FUSRevertant_Untreated	FUSHeterozygous_Untreated	0.0608998555609055	0.0388684478888081	-0.0152809024361302	0.1370806135579413	0.0585784035120868	0.1306749001423476	0.0	4.871945366009081	0.0	0.0	0.0329061727968088
Transport machinery	KIF5A	FUSRevertant_Untreated	FUSHeterozygous_Untreated	-0.0088168374256099	0.0261000207932498	-0.0599719381761262	0.0423382633249064	0.6322466602144977	0.7334061258488174	0.0	2.532417126243005	0.0	0.0	0.0084176068200075
Lysosome	LAMP1	FUSRevertant_Untreated	FUSHeterozygous_Untreated	0.0804820502079183	0.0359654139040895	0.0099911342668268	0.1509729661490099	0.0126182774561972	0.0499797390789238	0.0	4.462321106084161	0.0	0.0	0.0268543204301443
P-bodies	LSM14A	FUSRevertant_Untreated	FUSHeterozygous_Untreated	0.0360481218585365	0.0532304975677376	-0.0682817362533762	0.1403779799704493	0.2491369780835733	0.3612486182211814	67.54780743641255	15.407279462559902	0.0126058419717574	0.0	0.0749322213241381
Nucleolus	NCL	FUSRevertant_Untreated	FUSHeterozygous_Untreated	0.1736466549498125	0.0788127994255883	0.0191764065548803	0.3281169033447447	0.0137875142286686	0.0499797390789238	76.67254524229557	21.43397148095908	0.028225238820885	0.0046408746864537	0.1683011427529951
NEMO granules	NEMO	FUSRevertant_Untreated	FUSHeterozygous_Untreated	0.0210233900882216	0.0267782611803689	-0.0314610373939085	0.0735078175703517	0.2161999084044896	0.3423507143502807	0.0	2.730699981540172	0.0	0.0	0.0090132909825082
Paraspeckles	NONO	FUSRevertant_Untreated	FUSHeterozygous_Untreated	0.0576635356816806	0.0274662004176409	0.0038307720709453	0.1114962992924158	0.0178892328005498	0.0518787751215946	0.0	0.4896604071033028	0.0	0.0	0.0058593291338435
Peroxisome	PEX14	FUSRevertant_Untreated	FUSHeterozygous_Untreated	0.1250429090775627	0.0244164260638944	0.0771875933611446	0.1728982247939809	1.5174900358516652e-07	2.2003605519849145e-06	0.0	1.0738694322925966	0.0	0.0	0.0052429300267497
PML bodies	PML	FUSRevertant_Untreated	FUSHeterozygous_Untreated	0.0620926686969611	0.0517998488474009	-0.0394331694485634	0.1636185068424856	0.11532159608883	0.2229550857717381	60.945888987484864	12.802749493895067	0.010494311608958	0.0	0.0700974129146953
Postsynapse	PSD95	FUSRevertant_Untreated	FUSHeterozygous_Untreated	0.0844011307073185	0.0307764842891627	0.0240803299297966	0.1447219314848403	0.0030496913566694	0.0221102623358534	20.65426535010029	6.301535957870572	0.0010364432515294	0.0	0.0233305161814749
PURA granules	PURA	FUSRevertant_Untreated	FUSHeterozygous_Untreated	0.090601783090604	0.0256662553721408	0.0402968469432002	0.1409067192380079	0.0002077828435506	0.0020085674876558	0.0	1.1958342147556458	0.0	0.0	0.0058695974291477
Actin Cytoskeleton	Phalloidin	FUSRevertant_Untreated	FUSHeterozygous_Untreated	0.000208132525642	0.0245896382618104	-0.0479866728603744	0.0484029379116585	0.4966232983147709	0.6000864854636815	6.011893677682543	5.319822045199299	0.0002231405223379	0.0	0.0138416080746997
Presynapse	SNCA	FUSRevertant_Untreated	FUSHeterozygous_Untreated	0.0123311314990804	0.0403096800740688	-0.0666743896744262	0.0913366526725872	0.3798366117238695	0.4789244234779224	31.92830596813065	7.345196959046052	0.0030538760426854	0.0	0.0401394385848076
Nuclear Speckles	SON	FUSRevertant_Untreated	FUSHeterozygous_Untreated	0.1229266631939372	0.0504902492402737	0.0239675931125499	0.2218857332753245	0.0074528643719112	0.0360221777975712	36.78233911606437	7.909182228649273	0.0061187896932254	0.0	0.0623350981633273
Autophagosomes	SQSTM1	FUSRevertant_Untreated	FUSHeterozygous_Untreated	0.0192499158509477	0.0254038683692281	-0.0305407512207357	0.0690405829226312	0.2242987438846666	0.3423507143502807	0.0	2.2581444481616524	0.0	0.0	0.00765283103136
TDP-43 granules	TDP43	FUSRevertant_Untreated	FUSHeterozygous_Untreated	0.0183037519175857	0.029595328342955	-0.0397020257452436	0.0763095295804152	0.2681335719633873	0.3702796946161062	0.0	4.775372869500539	0.0	0.0	0.019260550850187
TIA1 granules	TIA1	FUSRevertant_Untreated	FUSHeterozygous_Untreated	-0.0191243514024527	0.0246593055717931	-0.0674557022069352	0.0292069994020297	0.7809905615260213	0.82118526751361	0.0	1.7638592305225482	0.0	0.0	0.0061858666608375
MOM	TOMM20	FUSRevertant_Untreated	FUSHeterozygous_Untreated	-0.0215312257022202	0.02637289961293	-0.0732211591114535	0.030158707707013	0.7928685341510717	0.82118526751361	0.0	3.380527425675309	0.0	0.0	0.0103410664014612
Microtubule	Tubulin	FUSRevertant_Untreated	FUSHeterozygous_Untreated	0.0261221185056306	0.0245302562802223	-0.0219563003351425	0.0742005373464038	0.1434619892386357	0.2600248554950273	0.0	1.895880410324421	0.0	0.0	0.0065793173863027
Mitochondria	mitotracker	FUSRevertant_Untreated	FUSHeterozygous_Untreated	0.0490285656096403	0.0512222169095279	-0.051365134741333	0.1494222659606137	0.1692397615102127	0.2887031225762452	74.91246197065492	19.930213933911972	0.0115496349025332	0.0017143319704561	0.0708845444023389
