## Supplementary material for "Organellomics: AI-driven deep organellar phenotyping reveals novel ALS mechanisms in human neurons": d8_stressed.csv

organelle_name	marker	baseline	pert	combined_effect	combined_se	ci_low	ci_upp	pvalue	adj_pvalue	I2	Q	tau2	tau2_ci_low	tau2_ci_upp
ANXA11 granules	ANAX11	WT_Untreated	WT_stress	0.0020190937247841	0.0440373845375722	-0.0842925939421984	0.0883307813917667	0.4817150874420912	0.5009836909397749	0.0	0.0055753707025097	0.0	0.0	0.0339916665120866
Coated vesicles	CLTC	WT_Untreated	WT_stress	0.010412151671395	0.0424836615548732	-0.0728542949075455	0.0936785982503356	0.4031949123234348	0.4557855530612742	0.0	0.144815829367756	0.0	0.0	0.0340400766591397
ER	Calreticulin	WT_Untreated	WT_stress	0.0221628084617333	0.0557872306337152	-0.0871781543775782	0.1315037713010449	0.3455827606287468	0.4291377204599206	0.0	0.6456699811254287	0.0	0.0	0.084848511964104
Nucleus	DAPI	WT_Untreated	WT_stress	-0.0211579269322086	0.0176578578444107	-0.0557666923513818	0.0134508384869646	0.8845835214516085	0.8845835214516085	0.0	0.185067802110658	0.0	0.0	0.0059878292953838
P-Bodies	DCP1A	WT_Untreated	WT_stress	0.1820253289256657	0.0620226903594359	0.0604630895968915	0.3035875682544399	0.0016687150901716	0.007231098724077	24.91095232998149	2.663504281994721	0.002757479281836	0.0	0.1965843364583024
FMRP granules	FMRP	WT_Untreated	WT_stress	0.4213029009660303	0.2110811190998412	0.0075915097139316	0.835014292218129	0.0229708324940474	0.074655205605654	95.4527371240775	43.98250232221865	0.1268356037361553	0.0243090176952272	2.3366719484323784
FUS granules	FUS	WT_Untreated	WT_stress	0.1178200537876549	0.0675881313347388	-0.0146502494107963	0.2502903569861063	0.040648796007346	0.1068797831637767	41.40318612655266	3.413154859101108	0.006088097638195	0.0	0.2329666540016776
Stress granules	G3BP1	WT_Untreated	WT_stress	0.7025498096264289	0.1245858026243729	0.4583661234976421	0.9467334957552156	8.547855090412781e-09	2.2224423235073234e-07	87.9734954221865	16.629935880867663	0.0406394082457213	0.0050137543567917	0.8106255233290931
Golgi	GM130	WT_Untreated	WT_stress	0.0853228559398657	0.0495534997385979	-0.0118002188557011	0.1824459307354325	0.0425498785736727	0.1068797831637767	0.0	0.107282120726611	0.0	0.0	0.0452973265198194
Transport machinery	KIF5A	WT_Untreated	WT_stress	0.0123783690806477	0.0435382107815583	-0.0729549560025201	0.0977116941638156	0.3880862323780073	0.4557855530612742	0.0	0.1358700762069292	0.0	0.0	0.0355568174276508
Lysosome	LAMP1	WT_Untreated	WT_stress	0.0735111807466735	0.0445146374637334	-0.0137359054671014	0.1607582669604486	0.0493291306909738	0.1068797831637767	0.0	0.1955912375877289	0.0	0.0	0.038456885145354
Mitochondria	MitoTracker	WT_Untreated	WT_stress	0.2916273872844411	0.0688514581080118	0.1566810091096696	0.4265737654592126	1.139700012331435e-05	9.877400106872436e-05	57.191761119667206	4.671997849738339	0.007908050293573	0.0	0.2436593994488073
Nucleolus	NCL	WT_Untreated	WT_stress	0.0928142764513577	0.0801431429255525	-0.0642633972905712	0.2498919501932867	0.123410335469718	0.2139112481475112	0.0	0.2628908658379048	0.0	0.0	0.128500975667103
NEMO granules	NEMO	WT_Untreated	WT_stress	0.0435726726014138	0.0420159375328025	-0.0387770517395639	0.1259223969423915	0.1498560305422196	0.2435160496311069	0.0	1.6148212996683111	0.0	0.0	0.071321319788405
Paraspeckles	P54	WT_Untreated	WT_stress	0.0809142653962306	0.050521879303506	-0.0181067984699208	0.1799353292623821	0.0546254978433732	0.1092509956867464	0.0	0.9774815195300096	0.0	0.0	0.0739658661176315
Peroxisome	PEX14	WT_Untreated	WT_stress	0.00542742551598	0.042783231166123	-0.0784261667118726	0.0892810177438327	0.4495261135853816	0.48698662305083	0.0	0.3665705500031232	0.0	0.0	0.0385279189791057
PML bodies	PML	WT_Untreated	WT_stress	0.2229364915318049	0.0573555523380184	0.1105216746358865	0.3353513084277232	5.076192212216668e-05	0.0002639619950352	0.0	0.014845723465541	0.0	0.0	0.0583000723280408
Postsynapse	PSD95	WT_Untreated	WT_stress	0.0907363617132704	0.0538144449449828	-0.0147380122269095	0.1962107356534505	0.0458885811760859	0.1068797831637767	0.0	1.1131276787187754	0.0	0.0	0.0918485783043757
PURA granules	PURA	WT_Untreated	WT_stress	0.1816408767671508	0.0453046638573109	0.0928453672751278	0.2704363862591737	3.044697666709784e-05	0.0001979053483361	5.747739597150637	2.1219650239173866	0.0003721669893056	0.0	0.1022905521093741
Actin Cytoskeleton	Phalloidin	WT_Untreated	WT_stress	0.0168581324425407	0.0427344559998729	-0.0668998622161218	0.1006161271012032	0.3466112357560897	0.4291377204599206	0.0	0.8865490162789322	0.0	0.0	0.0527288373567822
Presynapse	SNCA	WT_Untreated	WT_stress	0.0319874327282892	0.0403969456112859	-0.0471891257552545	0.1111639912118331	0.2142304862206946	0.3276466259845917	0.0	0.4313163554575103	0.0	0.0	0.0355767253795115
Autophagosomes	SQSTM1	WT_Untreated	WT_stress	0.0238717391203304	0.0497573153093969	-0.0736508068534911	0.121394285094152	0.3156978177685878	0.4291377204599206	0.0	0.030407769931974	0.0	0.0	0.0443573314711172
TDP-43 granules	TDP43	WT_Untreated	WT_stress	0.0532808079183071	0.0405959131790274	-0.0262857198321016	0.1328473356687159	0.0946812588067422	0.1758366234982356	0.0	1.2903443670151589	0.0	0.0	0.0565251577643557
TIA1 granules	TIA1	WT_Untreated	WT_stress	0.0229932113073655	0.0411911692631598	-0.057739996929521	0.1037264195442521	0.2883514188889073	0.4165076050617551	0.0	0.3018286692876928	0.0	0.0	0.0346560571342037
MOM	TOMM20	WT_Untreated	WT_stress	0.213238610459885	0.0785818280279703	0.0592210576857428	0.3672561632340271	0.0033279565353061	0.0123609814168514	0.0	0.0186273392043636	0.0	0.0	0.6013518273818023
Microtubule	TUJ1	WT_Untreated	WT_stress	0.0945167322310748	0.0217892713106807	0.0518105452127687	0.137222919249381	7.196956115285147e-06	9.356042949870692e-05	0.0	1.7900397274536175	0.0	0.0	0.0210857139907417
