## Supplementary material for "Organellomics: AI-driven deep organellar phenotyping reveals novel ALS mechanisms in human neurons": dNLS.csv

organelle_name	marker	baseline	pert	combined_effect	combined_se	ci_low	ci_upp	pvalue	adj_pvalue	I2	Q	tau2	tau2_ci_low	tau2_ci_upp
ANXA11 granules	ANXA11	dNLS_Untreated	dNLS_DOX	0.032598087416715	0.0198753256928301	-0.0063568351222357	0.0715530099556658	0.0504892295357535	0.1409965555879546	0.0	0.528323557103346	0.0	0.0	0.0037787858171338
Coated vesicles	CLTC	dNLS_Untreated	dNLS_DOX	0.0888534609389437	0.0482682896297731	-0.0057506483307598	0.1834575702086473	0.0328236242124968	0.118985637770301	67.76852103382438	12.410227914758991	0.0079740450773694	0.0	0.0665020756416761
ER	Calreticulin	dNLS_Untreated	dNLS_DOX	0.0377916032634949	0.0265131075906277	-0.0141731327323709	0.0897563392593608	0.0770217863397758	0.1718178310656538	0.0	0.4964108349858342	0.0	0.0	0.0076021032866322
Nucleus	DAPI	dNLS_Untreated	dNLS_DOX	-0.0113455450315733	0.0135442907566468	-0.0378918671107398	0.0152007770475931	0.7988898718517273	0.8274216529892889	0.0	1.08471771953767	0.0	0.0	0.0021675083564344
P-Bodies	DCP1A	dNLS_Untreated	dNLS_DOX	0.1557861771352757	0.0359548260974702	0.0853160129138332	0.2262563413567182	7.360212813112277e-06	7.114872386008535e-05	0.0	0.355311539456256	0.0	0.0	0.0284152226511204
FMRP granules	FMRP	dNLS_Untreated	dNLS_DOX	-0.0180239932967507	0.0268432311738249	-0.0706357596261304	0.034587773032629	0.7490343033278998	0.8274216529892889	0.0	0.4913508702372589	0.0	0.0	0.0069362574726052
FUS granules	FUS	dNLS_Untreated	dNLS_DOX	0.1044259424761932	0.1337306676368302	-0.1576813497204902	0.3665332346728767	0.2174401915667816	0.3503203086353704	76.79481475617045	17.237526690564277	0.079830453042346	0.0	0.5125105679030828
Stress granules	G3BP1	dNLS_Untreated	dNLS_DOX	0.0023456254241272	0.0262504508582281	-0.0491043128359384	0.053795563684193	0.4643996445167322	0.6492521728323137	0.0	1.2913210817123724	0.0	0.0	0.0084162079729548
Golgi	GM130	dNLS_Untreated	dNLS_DOX	0.0556589347430092	0.0443315824722376	-0.0312293702802437	0.1425472397662622	0.1046460641818816	0.2123378337911772	48.11216224248568	7.70893560586021	0.0054182876821793	0.0	0.0538390371950505
hnRNP complex	HNRNPA1	dNLS_Untreated	dNLS_DOX	-0.0133834070021783	0.0572558955272241	-0.1256029001381256	0.0988360861337689	0.5924093906381667	0.7809032876594015	0.0	2.03874518879835	0.0	0.0	0.0642993934443983
Transport machinery	KIF5A	dNLS_Untreated	dNLS_DOX	0.0034679493988308	0.0167495219343861	-0.0293605103508296	0.0362964091484912	0.417986316999642	0.6379791154205063	0.0	1.1589462817938672	0.0	0.0	0.0031545552194883
Lysosome	LAMP1	dNLS_Untreated	dNLS_DOX	0.033373527806314	0.0207032379467416	-0.0072040729326626	0.0739511285452907	0.053481452119569	0.1409965555879546	0.0	1.5672482660123053	0.0	0.0	0.0053811257243249
P-bodies	LSM14A	dNLS_Untreated	dNLS_DOX	0.4575013290729754	0.1106139637949939	0.2407019438475698	0.674300714298381	1.7669235477191236e-05	0.0001281019572096	67.6385173998479	12.360373130683447	0.0319304180299226	0.0023813171996731	0.37964837253078
Nucleolus	NCL	dNLS_Untreated	dNLS_DOX	-0.0138907382238717	0.0364395320889217	-0.08531090873165	0.0575294322839064	0.6484724592931128	0.8176391878043596	0.0	0.1458500622412756	0.0	0.0	0.0126807703646771
NEMO granules	NEMO	dNLS_Untreated	dNLS_DOX	0.046212031372916	0.0303540902700457	-0.0132808923398513	0.1057049550856835	0.0639504647153834	0.15454695639551	0.0	0.328169713637906	0.0	0.0	0.0222506737329035
Paraspeckles	NONO	dNLS_Untreated	dNLS_DOX	0.0213634798860859	0.0239739177777261	-0.0256245355265819	0.0683514952987538	0.1864341627790217	0.3180347482700958	0.0	3.445448104233666	0.0	0.0	0.0120435063722972
Peroxisome	PEX14	dNLS_Untreated	dNLS_DOX	0.0275218783587926	0.022422303039299	-0.0164250280486764	0.0714687847662618	0.1098299140299192	0.2123378337911772	0.0	0.0500607186716346	0.0	0.0	0.0054867167491385
PML bodies	PML	dNLS_Untreated	dNLS_DOX	0.2170916370363654	0.0371525004643898	0.1442740741905537	0.2899091998821771	2.559485623443436e-09	3.711254153992982e-08	0.0	0.6016394670421263	0.0	0.0	0.0381457414479399
Postsynapse	PSD95	dNLS_Untreated	dNLS_DOX	0.0791832694710543	0.0274100774075676	0.0254605049387667	0.1329060340033418	0.0019333419469927	0.0112133832925582	13.538897376829444	4.626357840280477	0.0005267790029278	0.0	0.0196537701412843
PURA granules	PURA	dNLS_Untreated	dNLS_DOX	-0.0412406571766914	0.0250851032045651	-0.0904065560061095	0.0079252416527265	0.9499149763818276	0.9499149763818276	0.0	0.6746645284932269	0.0	0.0	0.0063643434553224
Actin Cytoskeleton	Phalloidin	dNLS_Untreated	dNLS_DOX	0.0246381249863348	0.0262349464599431	-0.0267814252114903	0.0760576751841599	0.1738310259723985	0.3150687345749723	23.848494754649767	5.2526867159257336	0.0008784891368527	0.0	0.0183269707493747
Presynapse	SNCA	dNLS_Untreated	dNLS_DOX	0.0020512592848154	0.0273875463882291	-0.0516273452610337	0.0557298638306645	0.470148125154434	0.6492521728323137	0.0	0.083432524686879	0.0	0.0	0.0083237956286526
Nuclear Speckles	SON	dNLS_Untreated	dNLS_DOX	-0.0264611440739207	0.0333295193632016	-0.0917858016478262	0.0388635134999848	0.7863804999434778	0.8274216529892889	0.0	2.150367925656644	0.0	0.0	0.016048689371565
Autophagosomes	SQSTM1	dNLS_Untreated	dNLS_DOX	-0.0131502683218186	0.0201169209536859	-0.0525787088708823	0.026278172227245	0.7433448392526351	0.8274216529892889	0.0	2.0516573069615447	0.0	0.0	0.0056675879751423
TDP-43 granules	TDP43	dNLS_Untreated	dNLS_DOX	0.6935838617215053	0.0340801568535088	0.626787981701152	0.7603797417418586	2.220446049250313e-16	6.439293542825908e-15	0.0	0.2951234956194071	0.0	0.0	0.0326536726202466
TIA1 granules	TIA1	dNLS_Untreated	dNLS_DOX	0.0449437102662096	0.0265331894028303	-0.0070603853583176	0.0969478058907368	0.045145220990259	0.1409965555879546	0.0	1.641277819946676	0.0	0.0	0.0101764281277791
MOM	TOMM20	dNLS_Untreated	dNLS_DOX	0.0558392512365933	0.0271749183456448	0.0025773899963126	0.1091011124768741	0.0199487559452407	0.0826448460588543	0.0	0.679215770706957	0.0	0.0	0.008290565108041
Microtubule	Tubulin	dNLS_Untreated	dNLS_DOX	-0.0141171484239862	0.0205585697740139	-0.0544112047547073	0.0261769079067348	0.7538576411245607	0.8274216529892889	0.0	0.6388671158044956	0.0	0.0	0.0040171451408587
Mitochondria	mitotracker	dNLS_Untreated	dNLS_DOX	0.0760838963456185	0.0281998569644222	0.0208131923261698	0.1313546003650672	0.0034876185570841	0.0168568230259066	0.0	0.5706236753430218	0.0	0.0	0.0080219977543614
