## Supplementary material for "Organellomics: AI-driven deep organellar phenotyping reveals novel ALS mechanisms in human neurons": patient_derived.csv

organelle_name	marker	baseline	pert	combined_effect	combined_se	ci_low	ci_upp	pvalue	adj_pvalue	I2	Q	tau2	tau2_ci_low	tau2_ci_upp
ANXA11 granules	ANXA11	Ctrl	C9	0.7687387549619251	0.162591565527523	0.4500651423379957	1.0874123675858545	1.1335106762100366e-06	5.727211837692817e-06	0.0	1.1400127531813773	0.0	0.0	0.840097755192152
Coated vesicles	CLTC	Ctrl	C9	1.2057621268802856	0.1493321831393317	0.9130764261944558	1.4984478275661153	3.3306690738754696e-16	6.394884621840901e-15	0.0	0.3009281724476409	0.0	0.0	0.45751114189714
Calnexin	Calnexin	Ctrl	C9	0.4809098084001331	0.1586307381828074	0.1699992747208276	0.7918203420794385	0.0012161831459612	0.003891786067076	12.796465527788786	2.2934850199647947	0.0082508948409779	0.0	1.440435588359723
ER	Calreticulin	Ctrl	C9	1.0985887966705494	0.1324730713996265	0.8389463478058783	1.3582312455352206	2.220446049250313e-16	5.3290705182007506e-15	0.0	1.3679692220671598	0.0	0.0	0.6501397192491011
Nucleus	DAPI	Ctrl	C9	0.6564629785258185	0.0821054488265958	0.4955392558911941	0.8173867011604429	6.661338147750939e-16	1.0658141036401504e-14	55.44267832333404	4.488600132910079	0.0094299728309956	0.0	0.3753709942089443
P-Bodies	DCP1A	Ctrl	C9	0.9629836521182225	0.1657027287288345	0.6382122716696961	1.2877550325667488	3.095526168728213e-09	1.9811367479860565e-08	0.0	0.6830994523044254	0.0	0.0	0.7839678227900824
EEA1	EEA1	Ctrl	C9	1.8013867574884272	0.1677968289150363	1.4725110160949269	2.130262498881928	2.220446049250313e-16	5.3290705182007506e-15	0.0	0.363176964124051	0.0	0.0	0.6066956818107277
FMRP granules	FMRP	Ctrl	C9	0.4708854680007228	0.1813726978898254	0.115401512357801	0.8263694236436446	0.004712630201809	0.0119055920887806	0.0	0.4232649500289955	0.0	0.0	0.7413962185373953
FUS granules	FUS	Ctrl	C9	0.7586640883349623	0.2399570537457425	0.2883569051569647	1.22897127151296	0.0007843465570971	0.0028960488262048	0.0	0.9905037407577116	0.0	0.0	1.9260560870168488
Stress granules	G3BP1	Ctrl	C9	0.3784459381722576	0.1623509013467265	0.0602440186750581	0.696647857669457	0.0098757076025011	0.0201716580817044	0.0	0.0588799440540013	0.0	0.0	0.4808746129259266
Golgi	GM130	Ctrl	C9	1.6479599084366714	0.2104999613067443	1.2353875655283777	2.060532251344965	2.4424906541753444e-15	2.930988785010413e-14	0.0	0.2484551226477265	0.0	0.0	0.9337703883641226
Transport machinery	KIF5A	Ctrl	C9	0.4153374904487512	0.1727193377353435	0.0768138090538679	0.7538611718436345	0.0080929632958902	0.0176573744637605	0.0	0.0139092173236461	0.0	0.0	0.5550990998754313
LaminB1	LaminB1	Ctrl	C9	0.6470670517974392	0.2452967249996411	0.1662943052725166	1.1278397983223618	0.0041711180022873	0.0111229813394328	63.68550806865427	5.507443154598157	0.1112882255495127	0.0	3.1095038652419413
Lysosome	Lamp1	Ctrl	C9	1.280469128359203	0.1538394496751158	0.9789493475945136	1.581988909123892	2.220446049250313e-16	5.3290705182007506e-15	0.0	0.2180879107960009	0.0	0.0	0.4719846099623857
Neuronal marker	Map2	Ctrl	C9	0.9151583601550516	0.1510821094170999	0.619042866989196	1.2112738533209075	6.918787764931267e-10	4.744311610238583e-09	0.0	0.5025044065129478	0.0	0.0	0.5548706352696391
Nucleolus	NCL	Ctrl	C9	1.445098842945229	0.4737908365718253	0.5164858670593483	2.3737118188311097	0.0011439110256221	0.0037867399468871	82.48727698866617	11.420268559638878	0.5422035188036566	0.036851221694681	11.710452556608798
NEMO granules	NEMO	Ctrl	C9	1.1381554369427151	0.131459627528737	0.8804993015653403	1.39581157232009	2.220446049250313e-16	5.3290705182007506e-15	0.0	0.2504922952845163	0.0	0.0	0.3557210713628453
Paraspeckles	NONO	Ctrl	C9	0.8259626245853444	0.1166645797385445	0.5973042500262957	1.0546209991443931	7.217559883088144e-13	5.774047906470514e-12	0.0	0.0029730011052038	0.0	0.0	0.2453729584801363
Nup153	Nup153	Ctrl	C9	0.5036743036564177	0.1584440415244693	0.1931296887034889	0.8142189186093466	0.0007392311081356	0.0028386474552409	0.4817032383856498	2.009680696998654	0.0003607697249429	0.0	1.2454535365116255
Nup62	Nup62	Ctrl	C9	0.5794867098786721	0.1873347468678655	0.2123173529647278	0.9466560667926164	0.0009896459605417	0.0033930718647145	35.25943520723108	3.089253247020462	0.0372555760003038	0.0	1.776826322078027
Nup98	Nup98	Ctrl	C9	0.4263850033105131	0.4165687081176853	-0.3900746616865283	1.2428446683075547	0.1530204749507457	0.1669314272189954	85.19418882773338	13.508209558597397	0.4455435122632808	0.0402013827105299	9.050988674163897
POM121	POM121	Ctrl	C9	1.12552329643297	0.328349016486015	0.4819710497612318	1.7690755431047085	0.0003042176455647	0.0013274951806462	55.37714991892829	4.482008648856716	0.181889027902982	0.0	5.539015054701846
Postsynapse	PSD95	Ctrl	C9	0.9849676087410606	0.1379157575635425	0.7146576910159597	1.2552775264661615	4.605205106145149e-13	4.019088092635767e-12	0.0	0.2751110431495078	0.0	0.0	0.3872821778060185
PURA granules	PURA	Ctrl	C9	0.3816895933832532	0.1754779704515555	0.0377590912180204	0.7256200955484859	0.0148097193036184	0.027877118689164	0.0	0.6908589996747443	0.0	0.0	0.8784423172482112
Actin Cytoskeleton	Phalloidin	Ctrl	C9	1.1365113579803354	0.2010917261958378	0.7423788170475034	1.5306438989131674	7.943147473099543e-09	4.7658884838597266e-08	21.3934336309444	2.5443167058208047	0.0280096210572546	0.0	2.0633777379990947
Presynapse	SCNA	Ctrl	C9	0.5973029948185817	0.2445055708503977	0.1180808819323956	1.076525107704768	0.0072848591671733	0.0166511066678248	66.29325529821868	5.933530566938149	0.1142697359073754	0.0	3.0944358110417083
Autophagosomes	SQSTM1	Ctrl	C9	0.9468312662680556	0.1289647789886213	0.6940649441761898	1.1995975883599217	1.0536016503692737e-13	1.0114575843545026e-12	0.0	0.9499549382926062	0.0	0.0	0.487898126244232
TDP-43 granules	TDP43	Ctrl	C9	1.043748030156279	0.1322212237494606	0.784599193615524	1.3028968666970338	1.4432899320127037e-15	1.9793690496174222e-14	0.0	0.005818728516246	0.0	0.0	0.3065128475439362
TIA1 granules	TIA1	Ctrl	C9	0.4585824689237713	0.3860876713282591	-0.2981354617545544	1.215300399602097	0.1174624697509993	0.1392147789641474	86.59264685839953	14.9171874483889	0.3851904605925461	0.0415778439486122	7.780090570450662
MOM	TOMM20	Ctrl	C9	0.6169284064574153	0.5123473522637753	-0.3872539515540406	1.6211107644688711	0.1142713316214976	0.1371255979457971	88.49795689010341	17.388215127442535	0.6885530346781633	0.0890009887505334	13.716322422028426
hnRNP complex	hnRNPA1	Ctrl	C9	0.9550190845097516	0.1288981203058804	0.7023834110353149	1.2076547579841883	6.361577931102147e-14	6.785683126508958e-13	0.0	0.0287765660817811	0.0	0.0	0.3033641427763789
hnRNPA2B1	hnRNPA2B1	Ctrl	C9	0.8003459991062771	0.157440908640334	0.4917674884779614	1.1089245097345928	1.85301415767114e-07	9.88274217424608e-07	0.0	0.8712459947849354	0.0	0.0	0.7012874782077118
ANXA11 granules	ANXA11	Ctrl	SALSNegative	0.2676316894600938	0.1670868346372432	-0.0598524887197026	0.5951158676398902	0.0546052187658583	0.0806477077157292	0.0	0.1345456558784912	0.0	0.0	0.522731751202721
Coated vesicles	CLTC	Ctrl	SALSNegative	0.1868948237620705	0.1773767223103524	-0.1607571636619827	0.5345468111861238	0.1460192183392947	0.1611246547192218	0.0	1.1334791628202976	0.0	0.0	1.0277712941153665
Calnexin	Calnexin	Ctrl	SALSNegative	0.4010295252651758	0.398706540182469	-0.3804209338930354	1.182479984423387	0.1572495661129672	0.1696175095151107	72.02122412007405	7.148275566390841	0.3713228877002367	0.0	8.30023813247786
ER	Calreticulin	Ctrl	SALSNegative	0.3535491428990936	0.167571308184031	0.0251154140161307	0.6819828717820566	0.0174359428723113	0.0309972317729978	0.0	0.4033709192298049	0.0	0.0	0.6474516093724032
Nucleus	DAPI	Ctrl	SALSNegative	-0.075819247454749	0.0473240612665995	-0.1685727031394512	0.0169342082299531	0.9454364486528932	0.9454364486528932	0.0	0.3492534110666185	0.0	0.0	0.0480335485181572
P-Bodies	DCP1A	Ctrl	SALSNegative	0.5940110045927864	0.1664904549307172	0.2676957091588914	0.9203263000266816	0.0001799693233451	0.0008227169067208	0.0	0.11717226748042	0.0	0.0	0.5472886860374679
EEA1	EEA1	Ctrl	SALSNegative	0.1576271900967249	0.1743835167474111	-0.1841582222256382	0.4994126024190881	0.1830212810795821	0.1909787280830422	0.0	0.3835678218500244	0.0	0.0	0.6518799960618891
FMRP granules	FMRP	Ctrl	SALSNegative	0.678884677019711	0.3190013667878876	0.0536534870963993	1.3041158669430226	0.0166620752220409	0.0301803626663384	73.7631647821041	7.622870606877992	0.216710335098603	0.0	5.29216837883083
FUS granules	FUS	Ctrl	SALSNegative	0.5011062294828553	0.1821435036455214	0.1441115223196931	0.8581009366460175	0.0029692161843112	0.0083836692262905	0.0	0.5936207952690893	0.0	0.0	0.8488314449784727
Stress granules	G3BP1	Ctrl	SALSNegative	0.401901230994274	0.1530011790156957	0.1020244305313448	0.7017780314572033	0.0043097864410974	0.0111821486039285	0.0	1.4246423682444824	0.0	0.0	0.9151619374756376
Golgi	GM130	Ctrl	SALSNegative	0.3064023319688446	0.2355521680663687	-0.1552714339215641	0.7680760978592533	0.0966663159270729	0.1237522839834475	16.68439159638607	2.400510586577253	0.0456139417587411	0.0	3.159637808799512
Transport machinery	KIF5A	Ctrl	SALSNegative	0.3978162226994844	0.1637185432493086	0.0769337743294761	0.7186986710694927	0.0075519356412767	0.016860135385176	0.0	0.9855762455768824	0.0	0.0	0.8407410085202824
LaminB1	LaminB1	Ctrl	SALSNegative	0.4392002251725636	0.1529167567690336	0.1394888892725861	0.7389115610725411	0.0020384317375136	0.0063125628000421	0.0	0.73105311388227	0.0	0.0	0.6040219366550637
Lysosome	Lamp1	Ctrl	SALSNegative	0.4546920875590576	0.2721327715004297	-0.0786783435948527	0.988062518712968	0.0473760010134076	0.0722013338598675	58.98926993199584	4.876772485355885	0.1255673272257533	0.0	3.821095347404493
Neuronal marker	Map2	Ctrl	SALSNegative	0.3757701486672812	0.1594656316986784	0.0632232537659427	0.6883170435686198	0.0092256867486761	0.0196814650638425	0.0	1.3457532870685736	0.0	0.0	0.9269662797450714
Nucleolus	NCL	Ctrl	SALSNegative	0.1825389361897562	0.2083865462548814	-0.2258911893325015	0.590969061712014	0.1905250325716234	0.1966710013642564	0.0	1.7707177586830558	0.0	0.0	1.9077333807959984
NEMO granules	NEMO	Ctrl	SALSNegative	0.3078586563226398	0.2098970651672762	-0.1035320318658784	0.7192493445111581	0.0712271358885481	0.1020567917209047	48.911196407169136	3.914752077460381	0.0615277618564214	0.0	2.262505412101463
Paraspeckles	NONO	Ctrl	SALSNegative	0.3045638721922216	0.1430399464024233	0.0242107288929322	0.5849170154915111	0.0166179281307138	0.0301803626663384	0.0	0.4842793130226477	0.0	0.0	0.4614248424768247
Nup153	Nup153	Ctrl	SALSNegative	0.3278480693662945	0.1634083697305189	0.0075735499220722	0.6481225888105169	0.0224115190991278	0.0384197470270763	0.0	0.2454406541413183	0.0	0.0	0.5335377752782118
Nup62	Nup62	Ctrl	SALSNegative	0.2653451657724325	0.1580022492584261	-0.0443335522504031	0.5750238837952681	0.0465394058926086	0.0722013338598675	0.0	0.7918740157242508	0.0	0.0	0.660461097956627
Nup98	Nup98	Ctrl	SALSNegative	0.5190269261950823	0.3868343844679516	-0.2391545353438235	1.277208387733988	0.0898419342288913	0.1197892456385217	80.78874266495943	10.410562750372824	0.3609112662677415	0.015937159769202	7.786269903182374
POM121	POM121	Ctrl	SALSNegative	0.1087898099546323	0.1933775471506669	-0.270223217879371	0.4878028377886357	0.286861391310276	0.2898809849030157	0.0	0.655180385131805	0.0	0.0	0.927195221184902
Postsynapse	PSD95	Ctrl	SALSNegative	0.4035560963562738	0.1593592816064469	0.0912176438054613	0.7158945489070863	0.0056647761338394	0.0135954627212146	0.0	1.676486761562738	0.0	0.0	1.061064422129689
PURA granules	PURA	Ctrl	SALSNegative	0.3726145613759433	0.1622497425617085	0.0546109094540991	0.6906182132977876	0.010822241812763	0.021644483625526	0.0	0.3748637379622392	0.0	0.0	0.5979797542082691
Actin Cytoskeleton	Phalloidin	Ctrl	SALSNegative	0.1925871524336344	0.1763151101153506	-0.1529841133226665	0.5381584181899354	0.1373529258588832	0.1551280103817975	0.0	0.9768537269717328	0.0	0.0	0.9420413076869704
Presynapse	SCNA	Ctrl	SALSNegative	0.3359967124834699	0.1535781749757075	0.0349890207196925	0.6370044042472474	0.0143424710002421	0.0275375443204648	0.0	0.0115761023636951	0.0	0.0	0.416389182209799
Autophagosomes	SQSTM1	Ctrl	SALSNegative	0.4585705846319534	0.162832261239223	0.1394252170818588	0.777715952182048	0.0024296601136764	0.0072889803410292	6.975842316650223	2.1499791557456653	0.0050113777941906	0.0	1.3769062161450425
TDP-43 granules	TDP43	Ctrl	SALSNegative	0.8488469556064089	0.1394702435012715	0.5754903014288851	1.1222036097839323	5.780281808753783e-10	4.268515797233564e-09	0.0	1.3953678377359893	0.0	0.0	0.7001712620258597
TIA1 granules	TIA1	Ctrl	SALSNegative	0.5164580125385905	0.415337609603307	-0.2975887437088487	1.3305047687860296	0.1068481625755974	0.1315054308622738	87.4600974103164	15.94908720938048	0.4499481115187385	0.0528905447560932	9.006423473359126
MOM	TOMM20	Ctrl	SALSNegative	0.5937762303234153	0.5274061965102617	-0.4399209200599521	1.6274733807067827	0.1301161279495923	0.1487041462281055	89.39917085084045	18.866448764138056	0.7336951094183469	0.1016234345741593	14.546730518341256
hnRNP complex	hnRNPA1	Ctrl	SALSNegative	0.3576685509188733	0.1433326863631317	0.0767416478397596	0.638595453997987	0.0062912350029085	0.014730696592176	0.0	1.3010528794211265	0.0	0.0	0.7378517687318218
hnRNPA2B1	hnRNPA2B1	Ctrl	SALSNegative	0.5217764896311744	0.5407161743317641	-0.5380077379173648	1.5815607171797137	0.1672791766788894	0.1764703402326746	88.3174722571329	17.11958271377634	0.787820710146127	0.0936201028520663	15.27765321731669
ANXA11 granules	ANXA11	Ctrl	SALSPositive	0.5748080375899143	0.1787621441284605	0.2244406732989732	0.9251754018808552	0.0006511082457363	0.0026044329829453	0.0	0.7564027381147902	0.0	0.0	0.8300043642518673
Coated vesicles	CLTC	Ctrl	SALSPositive	0.4881223731033438	0.3626574088262661	-0.2226730869227562	1.198917833129444	0.0891577053169341	0.1197892456385217	81.02404694594694	10.539655079789636	0.3093597939212251	0.016851539723228	6.855426073074844
Calnexin	Calnexin	Ctrl	SALSPositive	0.6311334788332359	0.1677352185890675	0.3023784914597101	0.9598884662067616	8.405206751649352e-05	0.0004034499240791	0.0	0.5252457199990754	0.0	0.0	0.823142856359276
ER	Calreticulin	Ctrl	SALSPositive	0.510887208626178	0.2713260307291633	-0.0209020396711901	1.0426764569235465	0.0298551059334548	0.0494153477519252	72.54210519926177	7.283879607355143	0.1498881439199613	0.0	3.8525885343543433
Nucleus	DAPI	Ctrl	SALSPositive	0.321554205673448	0.2093134181059583	-0.0886925552952045	0.7318009666421006	0.0622406076828703	0.0905317929932659	92.14005022086576	25.4454552026451	0.1181938158147716	0.0194953298199995	2.2960032224642104
P-Bodies	DCP1A	Ctrl	SALSPositive	0.5440016877456184	0.3255965607334966	-0.0941558447821434	1.1821592202733804	0.047382125345538	0.0722013338598675	67.57793441853877	6.168638438457759	0.2263220546645081	0.0	5.499378442764173
EEA1	EEA1	Ctrl	SALSPositive	0.7200811424163293	0.6146296527133013	-0.4845708407321026	1.924733125564761	0.1206850391147784	0.1412898018904723	90.91686990167705	22.018841284341693	1.0393367161242228	0.1534191295507981	19.760481834412747
FMRP granules	FMRP	Ctrl	SALSPositive	0.1811156398561368	0.1703939936985767	-0.1528504509750184	0.5150817306872921	0.143908509195717	0.1606420567766144	0.0	0.380851859742026	0.0	0.0	0.6199607551101358
FUS granules	FUS	Ctrl	SALSPositive	0.522036483302193	0.1879261933054068	0.1537079126718833	0.8903650539325025	0.0027357379294246	0.0079585103401443	0.0	1.7201706121827174	0.0	0.0	1.6968054175378944
Stress granules	G3BP1	Ctrl	SALSPositive	0.1322714495172822	0.1572316855163637	-0.1758969913233188	0.4404398903578832	0.2001034237123053	0.2043609433657587	0.0	0.5813538824447597	0.0	0.0	0.5842516720311517
Golgi	GM130	Ctrl	SALSPositive	0.6614781222522765	0.474170709418042	-0.2678793907308934	1.5908356352354465	0.0815047455448948	0.1150655231222044	84.15087192827554	12.618990716392076	0.5504692200707573	0.0488188471649912	11.738365650178938
Transport machinery	KIF5A	Ctrl	SALSPositive	0.1621096084623182	0.165956156890983	-0.1631584820566872	0.4873776989813237	0.1643286660568088	0.1752839104605961	0.0	0.5120117867814014	0.0	0.0	0.6431075036516829
LaminB1	LaminB1	Ctrl	SALSPositive	0.3476305039138962	0.1481199260956584	0.0573207833736711	0.6379402244541214	0.0094638212641764	0.0197505835078464	0.0	1.8376292172054685	0.0	0.0	1.0075343251221935
Lysosome	Lamp1	Ctrl	SALSPositive	0.4720800585781942	0.365047352123215	-0.2433996042350186	1.187559721391407	0.0979705581535625	0.1237522839834475	79.43771241330629	9.726544245467323	0.3230852801293493	0.0070568884259146	6.925686597824228
Neuronal marker	Map2	Ctrl	SALSPositive	0.4716536862241046	0.2520560525498842	-0.0223670988590037	0.9656744713072132	0.0306569232015331	0.0498824513109691	55.20786509860979	4.465069602962653	0.1070893954251217	0.0	3.2724810838712064
Nucleolus	NCL	Ctrl	SALSPositive	1.1085497506574034	0.3558644354420858	0.4110682738122357	1.806031227502571	0.0009194439086136	0.0032691338972929	59.46075717852214	4.933491256379341	0.2200212485308462	0.0	6.533553361892918
NEMO granules	NEMO	Ctrl	SALSPositive	0.7662268296994798	0.2980226508934535	0.182113167371157	1.3503404920278026	0.0050697459215899	0.0124793745762213	72.74143736754355	7.33714402687772	0.1986426263136579	0.0	4.606570959090695
Paraspeckles	NONO	Ctrl	SALSPositive	0.3327621675893055	0.2632952207519143	-0.1832869823859698	0.8488113175645808	0.1031443196164891	0.1285955153660124	78.14981799300675	9.153241832767762	0.1545233271275733	0.0037221127410777	3.619624257086665
Nup153	Nup153	Ctrl	SALSPositive	0.4485072523292172	0.166730420151169	0.1217216337056945	0.7752928709527398	0.0035724454333111	0.0097987074742248	0.0	1.5401412129368746	0.0	0.0	1.0833912491790625
Nup62	Nup62	Ctrl	SALSPositive	0.2757564753065074	0.2418959056223159	-0.1983507877209319	0.7498637383339468	0.12714733328741	0.1470619758504983	60.12647998568325	5.015860147992683	0.1123548779336799	0.0	3.0189923048011256
Nup98	Nup98	Ctrl	SALSPositive	0.4294782349267033	0.3162191022885782	-0.1902998167824974	1.049256286635904	0.0872054070961516	0.1195959868747222	69.58111361526174	6.574862651788062	0.2145182530847997	0.0	5.171508073807285
POM121	POM121	Ctrl	SALSPositive	0.824151340007001	0.4183175121377637	0.004264082114587	1.644038597899415	0.024410167347085	0.0411118607950905	74.79301763120833	7.934309512891815	0.3916213759636094	0.0	9.125976085662598
Postsynapse	PSD95	Ctrl	SALSPositive	0.3768752584595184	0.2875252791248623	-0.186663933270038	0.9404144501890748	0.0949702391564767	0.1237522839834475	72.18237569164212	7.1896865736269735	0.177701459237006	0.0	4.278479337691652
PURA granules	PURA	Ctrl	SALSPositive	0.29533343152872	0.1815838138165448	-0.0605643037271346	0.6512311667845746	0.0519290660979122	0.0778935991468683	10.361659187569137	2.2311881075365063	0.0092895250087388	0.0	1.6867858767500967
Actin Cytoskeleton	Phalloidin	Ctrl	SALSPositive	0.7573287362640129	0.4521996825515365	-0.1289663553574443	1.6436238278854702	0.04699005816567	0.0722013338598675	83.8436131334556	12.379005383570451	0.5136383144621417	0.0403163675206876	10.652611255644649
Presynapse	SCNA	Ctrl	SALSPositive	0.4845679924355633	0.2318928232854677	0.0300664105227352	0.9390695743483912	0.0183259527195813	0.0319871174741784	56.94402449763142	4.645115983703532	0.0880578309198589	0.0	2.7771552801135257
Autophagosomes	SQSTM1	Ctrl	SALSPositive	0.4112848046463715	0.3016130928406027	-0.1798659945869455	1.0024356038796889	0.086344036103785	0.1195959868747222	79.2237971380391	9.626398111763704	0.211674453703566	0.0063172185329248	4.733923673629604
TDP-43 granules	TDP43	Ctrl	SALSPositive	0.8154311774563379	0.1460048728976855	0.529266885009526	1.1015954699031498	1.1687791401371328e-08	6.600164556068514e-08	18.124573757487585	2.4427353746850287	0.0114308426793736	0.0	1.072359263896591
TIA1 granules	TIA1	Ctrl	SALSPositive	0.4381866964914452	0.3378034436843672	-0.223895886983519	1.1002692799664096	0.0972872650096856	0.1237522839834475	78.759110336777	9.415801464582014	0.2756639796744782	0.0032229610958088	5.930359125138929
MOM	TOMM20	Ctrl	SALSPositive	0.5341456473916896	0.4345808397701325	-0.3176171469289423	1.3859084417123215	0.1095161494978846	0.1330829158455307	78.22936703825577	9.186687422062732	0.4472508439190721	0.0041728836947492	9.8065457344047
hnRNP complex	hnRNPA1	Ctrl	SALSPositive	0.4879618808970763	0.2143343600483694	0.0678742545528314	0.9080495072413212	0.0114039074372275	0.0223423492647722	53.98008676480539	4.3459447430475855	0.0771240152871149	0.0	2.3588842153541574
hnRNPA2B1	hnRNPA2B1	Ctrl	SALSPositive	0.8974658745247364	0.2768351796312298	0.3548788927938494	1.4400528562556234	0.0005937242483199	0.0024781533842919	57.32044794828944	4.6860847967120165	0.1393074241787179	0.0	3.975837349891294
