## Supplementary material for "Organellomics: AI-driven deep organellar phenotyping reveals novel ALS mechanisms in human neurons": TDP43dNLS_APEX_targeted.xlsx

### Sheet: EH_21760_Peptide_Quant_PRM_1107
Peptide Sequence	Protein Accession	Protein Description	Protein Name	Precursor Mz	NES_noBP_1 Intensity	NES_noBP_2 Intensity	NES_noBP_3 Intensity	NES_BP_1 Intensity	NES_BP_2 Intensity	NES_BP_3 Intensity	TDP43dNLS_noBP_1 Intensity	TDP43dNLS_noBP_2 Intensity	TDP43dNLS_noBP_3 Intensity	TDP43dNLS_noBP_4 Intensity	TDP43dNLS_BP_1 Intensity	TDP43dNLS_BP_2 Intensity	TDP43dNLS_BP_3 Intensity	TDP43dNLS_BP_4 Intensity	NES_noBP_1 Total Ion Current Area	NES_noBP_2 Total Ion Current Area	NES_noBP_3 Total Ion Current Area	NES_BP_1 Total Ion Current Area	NES_BP_2 Total Ion Current Area	NES_BP_3 Total Ion Current Area	TDP43dNLS_noBP_1 Total Ion Current Area	TDP43dNLS_noBP_2 Total Ion Current Area	TDP43dNLS_noBP_3 Total Ion Current Area	TDP43dNLS_noBP_4 Total Ion Current Area	TDP43dNLS_BP_1 Total Ion Current Area	TDP43dNLS_BP_2 Total Ion Current Area	TDP43dNLS_BP_3 Total Ion Current Area	TDP43dNLS_BP_4 Total Ion Current Area
SASPYHGFTIVNR	Q9NPI6	mRNA-decapping enzyme 1A OS=Homo sapiens OX=9606 GN=DCP1A PE=1 SV=3	sp|Q9NPI6|DCP1A_HUMAN	483.581	-	-	-	-	1042654	715638	185365	-	-	-	5192187	4765707	5017818	1278452	37229727744	30406232064	50661953536	28337485824	51818541056	51800236032	32593471488	29089204224	27624138752	36841070592	68528701440	64319909888	64014987264	47856345088
HLTVEELFGTSLPK	Q9NPI6	mRNA-decapping enzyme 1A OS=Homo sapiens OX=9606 GN=DCP1A PE=1 SV=3	sp|Q9NPI6|DCP1A_HUMAN	524.287	-	-	-	-	127218	-	-	-	-	-	2192579	1043422	1346131	132767	37229727744	30406232064	50661953536	28337485824	51818541056	51800236032	32593471488	29089204224	27624138752	36841070592	68528701440	64319909888	64014987264	47856345088
LTPQHDQIQTQPLGK	Q9NPI6	mRNA-decapping enzyme 1A OS=Homo sapiens OX=9606 GN=DCP1A PE=1 SV=3	sp|Q9NPI6|DCP1A_HUMAN	568.641	-	-	-	-	329443	319706	149315	-	-	-	2596539	2321565	2670641	784566	37229727744	30406232064	50661953536	28337485824	51818541056	51800236032	32593471488	29089204224	27624138752	36841070592	68528701440	64319909888	64014987264	47856345088
SGWGFPK	Q8IU60	m7GpppN-mRNA hydrolase OS=Homo sapiens OX=9606 GN=DCP2 PE=1 SV=3	sp|Q8IU60|DCP2_HUMAN	389.698	-	24269	26087	-	627384	374791	221112	-	-	-	4054199	2967458	3272361	1368123	37229727744	30406232064	50661953536	28337485824	51818541056	51800236032	32593471488	29089204224	27624138752	36841070592	68528701440	64319909888	64014987264	47856345088
LYIIPGIPK	Q8IU60	m7GpppN-mRNA hydrolase OS=Homo sapiens OX=9606 GN=DCP2 PE=1 SV=3	sp|Q8IU60|DCP2_HUMAN	507.323	-	-	-	-	51021	91453	-	-	-	-	1309936	1474856	1357106	636411	37229727744	30406232064	50661953536	28337485824	51818541056	51800236032	32593471488	29089204224	27624138752	36841070592	68528701440	64319909888	64014987264	47856345088
YEGILYTIDTENSTVALAK	Q8ND56	Protein LSM14 homolog A OS=Homo sapiens OX=9606 GN=LSM14A PE=1 SV=3	sp|Q8ND56|LS14A_HUMAN	1051.04	-	-	-	-	82901	-	-	-	-	24299	1908673	1420935	1829462	356420	37229727744	30406232064	50661953536	28337485824	51818541056	51800236032	32593471488	29089204224	27624138752	36841070592	68528701440	64319909888	64014987264	47856345088
SGAYLIPLLER	P26196	Probable ATP-dependent RNA helicase DDX6 OS=Homo sapiens OX=9606 GN=DDX6 PE=1 SV=2	sp|P26196|DDX6_HUMAN	616.356	103060	588296	1193025	48486	12136905	5932763	2697080	95617	86403	67971	39642612	28934312	39410016	9147232	37229727744	30406232064	50661953536	28337485824	51818541056	51800236032	32593471488	29089204224	27624138752	36841070592	68528701440	64319909888	64014987264	47856345088
LDDTVHVVIATPGR	P26196	Probable ATP-dependent RNA helicase DDX6 OS=Homo sapiens OX=9606 GN=DDX6 PE=1 SV=2	sp|P26196|DDX6_HUMAN	498.275	-	41977	293315	-	1057161	1126285	85582	-	33814	31878	11594701	10494756	7269939	1067533	37229727744	30406232064	50661953536	28337485824	51818541056	51800236032	32593471488	29089204224	27624138752	36841070592	68528701440	64319909888	64014987264	47856345088
QILLYSATFPLSVQK	P26196	Probable ATP-dependent RNA helicase DDX6 OS=Homo sapiens OX=9606 GN=DDX6 PE=1 SV=2	sp|P26196|DDX6_HUMAN	854.488	-	-	417134	-	4167719	4864436	1015410	-	-	-	20355648	24047216	26967830	7884709	37229727744	30406232064	50661953536	28337485824	51818541056	51800236032	32593471488	29089204224	27624138752	36841070592	68528701440	64319909888	64014987264	47856345088
NASYNLDPYIQEFGIK	Q9UL18	Protein argonaute-1 OS=Homo sapiens OX=9606 GN=AGO1 PE=1 SV=3	sp|Q9UL18|AGO1_HUMAN	936.462	-	-	-	-	587559	216141	33713	-	-	-	3894762	3191982	4671556	1176620	37229727744	30406232064	50661953536	28337485824	51818541056	51800236032	32593471488	29089204224	27624138752	36841070592	68528701440	64319909888	64014987264	47856345088
VLPAPILQYGGR	Q9UL18	Protein argonaute-1 OS=Homo sapiens OX=9606 GN=AGO1 PE=1 SV=3	sp|Q9UL18|AGO1_HUMAN	642.377	34029	79501	78275	114851	2273461	1476323	1353818	-	186521	213092	16586598	12310529	13476618	9020334	37229727744	30406232064	50661953536	28337485824	51818541056	51800236032	32593471488	29089204224	27624138752	36841070592	68528701440	64319909888	64014987264	47856345088
SFTEQLR	Q9UKV8	Protein argonaute-2 OS=Homo sapiens OX=9606 GN=AGO2 PE=1 SV=3	sp|Q9UKV8|AGO2_HUMAN	440.73	-	-	47941	-	853754	679016	190406	25517	0	28297	4400658	3736936	3712661	1490849	37229727744	30406232064	50661953536	28337485824	51818541056	51800236032	32593471488	29089204224	27624138752	36841070592	68528701440	64319909888	64014987264	47856345088
DGVSEGQFQQVLHHELLAIR	Q9UKV8	Protein argonaute-2 OS=Homo sapiens OX=9606 GN=AGO2 PE=1 SV=3	sp|Q9UKV8|AGO2_HUMAN	569.8	-	-	-	-	-	-	-	-	-	-	354236	581116	267324	#N/A	37229727744	30406232064	50661953536	28337485824	51818541056	51800236032	32593471488	29089204224	27624138752	36841070592	68528701440	64319909888	64014987264	47856345088
SGNIPAGTTVDTK	Q9UKV8	Protein argonaute-2 OS=Homo sapiens OX=9606 GN=AGO2 PE=1 SV=3	sp|Q9UKV8|AGO2_HUMAN	630.825	-	109127	214414	62652	2893893	1815473	1039180	129761	46773	88660	14719707	11828852	12879017	5913613	37229727744	30406232064	50661953536	28337485824	51818541056	51800236032	32593471488	29089204224	27624138752	36841070592	68528701440	64319909888	64014987264	47856345088
TLPEPLELDKPISTNPVHAVDVVLR	Q9H9G7	Protein argonaute-3 OS=Homo sapiens OX=9606 GN=AGO3 PE=1 SV=2	sp|Q9H9G7|AGO3_HUMAN	688.887	-	-	-	-	-	-	-	-	-	-	569285	350898	354765	0	37229727744	30406232064	50661953536	28337485824	51818541056	51800236032	32593471488	29089204224	27624138752	36841070592	68528701440	64319909888	64014987264	47856345088
AVQIHQDTLR	Q9H9G7	Protein argonaute-3 OS=Homo sapiens OX=9606 GN=AGO3 PE=1 SV=2	sp|Q9H9G7|AGO3_HUMAN	394.219	-	-	-	-	75326	-	-	-	-	-	866295	582240	850164	351937	37229727744	30406232064	50661953536	28337485824	51818541056	51800236032	32593471488	29089204224	27624138752	36841070592	68528701440	64319909888	64014987264	47856345088
LSQSLGLVSK	Q9H6S0	3'-5' RNA helicase YTHDC2 OS=Homo sapiens OX=9606 GN=YTHDC2 PE=1 SV=2	sp|Q9H6S0|YTDC2_HUMAN	516.308	-	-	-	-	403576	364192	166919	-	-	-	2389413	2107099	2043511	459274	37229727744	30406232064	50661953536	28337485824	51818541056	51800236032	32593471488	29089204224	27624138752	36841070592	68528701440	64319909888	64014987264	47856345088
GNVFAVEAENR	Q9H6S0	3'-5' RNA helicase YTHDC2 OS=Homo sapiens OX=9606 GN=YTHDC2 PE=1 SV=2	sp|Q9H6S0|YTDC2_HUMAN	603.299	-	-	-	-	498676	348058	122145	-	-	-	3296027	2622534	2734231	777279	37229727744	30406232064	50661953536	28337485824	51818541056	51800236032	32593471488	29089204224	27624138752	36841070592	68528701440	64319909888	64014987264	47856345088
VVLIVGETGSGK	Q9H6S0	3'-5' RNA helicase YTHDC2 OS=Homo sapiens OX=9606 GN=YTHDC2 PE=1 SV=2	sp|Q9H6S0|YTDC2_HUMAN	579.84	-	-	-	-	1384681	1072246	270776	-	-	-	4615351	4595509	4221602	1738690	37229727744	30406232064	50661953536	28337485824	51818541056	51800236032	32593471488	29089204224	27624138752	36841070592	68528701440	64319909888	64014987264	47856345088
VFQEAVVDER	Q92540	Protein SMG7 OS=Homo sapiens OX=9606 GN=SMG7 PE=1 SV=2	sp|Q92540|SMG7_HUMAN	596.304	-	-	-	-	602820	294691	-	-	-	-	3833545	2549037	2740227	1092400	37229727744	30406232064	50661953536	28337485824	51818541056	51800236032	32593471488	29089204224	27624138752	36841070592	68528701440	64319909888	64014987264	47856345088
NSTPFMAEHLEETLSAVTNNR	Q9NRA8	Eukaryotic translation initiation factor 4E transporter OS=Homo sapiens OX=9606 GN=EIF4ENIF1 PE=1 SV=2	sp|Q9NRA8|4ET_HUMAN	787.71	-	-	-	-	211496	241184	-	-	-	-	5493631	3851525	4077064	561059	37229727744	30406232064	50661953536	28337485824	51818541056	51800236032	32593471488	29089204224	27624138752	36841070592	68528701440	64319909888	64014987264	47856345088
SSCSTPLSQANR	Q9NRA8	Eukaryotic translation initiation factor 4E transporter OS=Homo sapiens OX=9606 GN=EIF4ENIF1 PE=1 SV=2	sp|Q9NRA8|4ET_HUMAN	654.304	-	-	-	-	186744	102365	-	-	-	-	1155046	1241149	1244061	397195	37229727744	30406232064	50661953536	28337485824	51818541056	51800236032	32593471488	29089204224	27624138752	36841070592	68528701440	64319909888	64014987264	47856345088
SVLHPPGSGSHAAAVSVQTTPQNVPSR	Q9NRA8	Eukaryotic translation initiation factor 4E transporter OS=Homo sapiens OX=9606 GN=EIF4ENIF1 PE=1 SV=2	sp|Q9NRA8|4ET_HUMAN	671.099	-	-	-	-	1308623	1169218	247810	-	-	-	10883425	9855728	11207890	4491095	37229727744	30406232064	50661953536	28337485824	51818541056	51800236032	32593471488	29089204224	27624138752	36841070592	68528701440	64319909888	64014987264	47856345088
GYGFGLIK	P21796	Voltage-dependent anion-selective channel protein 1 OS=Homo sapiens OX=9606 GN=VDAC1 PE=1 SV=2	sp|P21796|VDAC1_HUMAN	427.742	295711	778960	1367500	172196	1673805	2105573	1097266	265073	141978	490992	3364541	2532244	3492659	729842	37229727744	30406232064	50661953536	28337485824	51818541056	51800236032	32593471488	29089204224	27624138752	36841070592	68528701440	64319909888	64014987264	47856345088
VTQSNFAVGYK	P21796	Voltage-dependent anion-selective channel protein 1 OS=Homo sapiens OX=9606 GN=VDAC1 PE=1 SV=2	sp|P21796|VDAC1_HUMAN	607.314	13214	203721	510880	-	822639	1421369	363144	12041	14325	82889	1490346	932533	1675754	254827	37229727744	30406232064	50661953536	28337485824	51818541056	51800236032	32593471488	29089204224	27624138752	36841070592	68528701440	64319909888	64014987264	47856345088
LTLSALLDGK	P21796	Voltage-dependent anion-selective channel protein 1 OS=Homo sapiens OX=9606 GN=VDAC1 PE=1 SV=2	sp|P21796|VDAC1_HUMAN	515.811	181231	1342089	3102830	0	2541675	1940077	975432	46354	0	252678	11089483	7469412	7269197	2296206	37229727744	30406232064	50661953536	28337485824	51818541056	51800236032	32593471488	29089204224	27624138752	36841070592	68528701440	64319909888	64014987264	47856345088
AVFVDLEPTVIDEVR	Q71U36	Tubulin alpha-1A chain OS=Homo sapiens OX=9606 GN=TUBA1A PE=1 SV=1	sp|Q71U36|TBA1A_HUMAN	851.457	104190784	248563184	556658688	64058432	943297664	1568690560	419374144	40139884	69560632	163554576	2011686528	1417798144	1335067776	573720064	37229727744	30406232064	50661953536	28337485824	51818541056	51800236032	32593471488	29089204224	27624138752	36841070592	68528701440	64319909888	64014987264	47856345088
EIIDLVLDR	Q71U36	Tubulin alpha-1A chain OS=Homo sapiens OX=9606 GN=TUBA1A PE=1 SV=1	sp|Q71U36|TBA1A_HUMAN	543.314	3756781	51730096	87342416	2962710	69196944	61203220	20715886	2783913	3357545	5780986	75937976	76814400	50399972	22211966	37229727744	30406232064	50661953536	28337485824	51818541056	51800236032	32593471488	29089204224	27624138752	36841070592	68528701440	64319909888	64014987264	47856345088
FQLLEGPPESMGR	P31150	Rab GDP dissociation inhibitor alpha OS=Homo sapiens OX=9606 GN=GDI1 PE=1 SV=2	sp|P31150|GDIA_HUMAN	730.864	32621	-	57327	-	8759872	2988538	2300513	-	-	-	13788606	8049586	12634869	2564909	37229727744	30406232064	50661953536	28337485824	51818541056	51800236032	32593471488	29089204224	27624138752	36841070592	68528701440	64319909888	64014987264	47856345088
TDDYLDQPCLETVNR	P31150	Rab GDP dissociation inhibitor alpha OS=Homo sapiens OX=9606 GN=GDI1 PE=1 SV=2	sp|P31150|GDIA_HUMAN	919.915	-	-	-	-	1681028	547880	109571	-	-	-	2399878	2290799	2614087	360807	37229727744	30406232064	50661953536	28337485824	51818541056	51800236032	32593471488	29089204224	27624138752	36841070592	68528701440	64319909888	64014987264	47856345088
QLICDPSYIPDR	P31150	Rab GDP dissociation inhibitor alpha OS=Homo sapiens OX=9606 GN=GDI1 PE=1 SV=2	sp|P31150|GDIA_HUMAN	738.861	275859232	404565632	425323200	473183904	490929472	442643968	659700864	385605088	100730296	341328288	538547584	32947454	587129984	495486464	37229727744	30406232064	50661953536	28337485824	51818541056	51800236032	32593471488	29089204224	27624138752	36841070592	68528701440	64319909888	64014987264	47856345088
DTLYEAVR	P62906	60S ribosomal protein L10a OS=Homo sapiens OX=9606 GN=RPL10A PE=1 SV=2	sp|P62906|RL10A_HUMAN	483.748	-	1062193	1728248	133947	11215599	6109810	3279062	162821	476624	839522	12527439	12425901	15093730	3419430	37229727744	30406232064	50661953536	28337485824	51818541056	51800236032	32593471488	29089204224	27624138752	36841070592	68528701440	64319909888	64014987264	47856345088
ILGPGLNK	P62906	60S ribosomal protein L10a OS=Homo sapiens OX=9606 GN=RPL10A PE=1 SV=2	sp|P62906|RL10A_HUMAN	406.255	564205	3560728	6099295	776480	29566452	13994498	14450006	967330	2011353	2703011	30447672	27380538	30178434	10424480	37229727744	30406232064	50661953536	28337485824	51818541056	51800236032	32593471488	29089204224	27624138752	36841070592	68528701440	64319909888	64014987264	47856345088
IQAGDPVAR	P19388	DNA-directed RNA polymerases I, II, and III subunit RPABC1 OS=Homo sapiens OX=9606 GN=POLR2E PE=1 SV=4	sp|P19388|RPAB1_HUMAN	463.756	-	297117	481202	-	1426191	972368	706499	27587	46141	120238	2969080	2251429	2089400	1006761	37229727744	30406232064	50661953536	28337485824	51818541056	51800236032	32593471488	29089204224	27624138752	36841070592	68528701440	64319909888	64014987264	47856345088
* Cysteines are carbamidomethylated due to reduction & alkylation of disulfide bonds

### Sheet: Calculations_for_FC
Intensity divided by Ion current area					avg of protein peptides per sample						normalized to avg NES					Intensity divided by Ion current area					avg of protein peptides per sample						normalized to avg NES
SmpleID	wz3_6 Intensity	wz3_7 Intensity	wz3_8 Intensity			wz3_6 Intensity	wz3_7 Intensity	wz3_8 Intensity			wz3_6 Intensity	wz3_7 Intensity	wz3_8 Intensity		SmpleID	wz3_17 Intensity	wz3_18 Intensity	wz3_19 Intensity	wz_26 Intensity			wz3_17 Intensity	wz3_18 Intensity	wz3_19 Intensity	wz_26 Intensity		wz3_17 Intensity	wz3_18 Intensity	wz3_19 Intensity	wz_26 Intensity
Protein Name	NES+BP	NES+BP	NES+BP			NES+BP	NES+BP	NES+BP	avg of replicates		NES+BP	NES+BP	NES+BP		Protein Name	TDP43+BP	TDP43+BP	TDP43+BP	TDP43+BP			TDP43+BP	TDP43+BP	TDP43+BP	TDP43+BP		TDP43+BP	TDP43+BP	TDP43+BP	TDP43+BP
DCP1A	4.65814e-07	2.01213e-05	1.38153e-05		DCP1A	4.65814e-07	9.64465e-06	6.74736e-06	5.61927e-06		0.0828958	1.71635	1.20075		DCP1A	7.57666e-05	7.40938e-05	7.83851e-05	2.67144e-05		DCP1A	4.85505e-05	4.21367e-05	4.70441e-05	1.52943e-05		8.63999	7.49861	8.37193	2.72175
DCP1A	4.65814e-07	2.45507e-06	2.54825e-07		DCP2	4.65814e-07	6.54597e-06	4.5004e-06	3.8374e-06		0.121388	1.70584	1.17278		DCP1A	3.1995e-05	1.62224e-05	2.10284e-05	2.77428e-06		DCP2	3.91379e-05	3.4533e-05	3.61592e-05	2.09432e-05		10.1991	8.99906	9.42286	5.45767
DCP1A	4.65814e-07	6.35763e-06	6.1719e-06		LSM14A	4.65814e-07	1.59983e-06	2.54825e-07	7.73491e-07		0.602223	2.06833	0.329448		DCP1A	3.78898e-05	3.6094e-05	4.1719e-05	1.63942e-05		LSM14A	2.78522e-05	2.20917e-05	2.85787e-05	7.44771e-06		36.0084	28.561	36.9476	9.6287
DCP2	4.65814e-07	1.21073e-05	7.23531e-06		DDX6	8.80883e-07	0.000111683	7.67273e-05	6.30972e-05		0.0139607	1.77002	1.21602		DCP2	5.91606e-05	4.61359e-05	5.11187e-05	2.85881e-05		DDX6	0.000348238	0.000328961	0.000383492	0.000126068		5.51908	5.21357	6.07781	1.998
DCP2	4.65814e-07	9.84609e-07	1.76549e-06		AGO1	2.25939e-06	2.76061e-05	1.63365e-05	1.54007e-05		0.146707	1.79253	1.06076		DCP2	1.91151e-05	2.293e-05	2.11998e-05	1.32984e-05		AGO1	0.000149436	0.000120511	0.000141749	0.000106537		9.70324	7.82505	9.20411	6.9177
LSM14A	4.65814e-07	1.59983e-06	2.54825e-07		AGO2	1.04752e-06	2.41924e-05	1.61369e-05	1.37923e-05		0.0759495	1.75405	1.17		LSM14A	2.78522e-05	2.20917e-05	2.85787e-05	7.44771e-06		AGO2	9.47272e-05	8.36802e-05	8.77867e-05	5.16662e-05		6.86813	6.06717	6.36492	3.74602
DDX6	1.71102e-06	0.000234219	0.000114532		AGO3	4.65814e-07	8.54192e-07	2.54825e-07	5.24944e-07		0.88736	1.62721	0.485433		DDX6	0.000578482	0.00044985	0.000615637	0.000191139		AGO3	1.04743e-05	7.25388e-06	9.4113e-06	3.81493e-06		19.9532	13.8184	17.9282	7.26731
DDX6	4.65814e-07	2.04012e-05	2.17429e-05		YTDC2	4.65814e-07	1.47112e-05	1.14832e-05	8.88672e-06		0.0524169	1.65541	1.29217		DDX6	0.000169195	0.000163165	0.000113566	2.2307e-05		YTDC2	5.01045e-05	4.83269e-05	4.68606e-05	2.07234e-05		5.63813	5.4381	5.2731	2.33195
DDX6	4.65814e-07	8.04291e-05	9.39076e-05		SMG7	4.65814e-07	1.16333e-05	5.68899e-06	5.92936e-06		0.0785606	1.96198	0.95946		DDX6	0.000297038	0.000373869	0.000421274	0.000164758		SMG7	5.59407e-05	3.96306e-05	4.2806e-05	2.28266e-05		9.43452	6.68379	7.21933	3.84976
AGO1	4.65814e-07	1.13388e-05	4.17259e-06		4ET	4.65814e-07	1.09797e-05	9.73462e-06	7.06006e-06		0.0659788	1.55519	1.37883		AGO1	5.6834e-05	4.96267e-05	7.2976e-05	2.45865e-05		4ET	8.52786e-05	7.7469e-05	8.60685e-05	3.79563e-05		12.079	10.9729	12.1909	5.3762
AGO1	4.05297e-06	4.38735e-05	2.85003e-05		VDAC1	2.33608e-06	3.24087e-05	3.51801e-05	2.33083e-05		0.100225	1.39044	1.50934		AGO1	0.000242039	0.000191395	0.000210523	0.000188488		VDAC1	7.75557e-05	5.66657e-05	6.47641e-05	2.28522e-05		3.32738	2.43113	2.77858	0.980433
AGO2	4.65814e-07	1.64758e-05	1.31084e-05		TBA1A	0.00118255	0.00976962	0.0157325	0.00889489		0.132947	1.09834	1.76871		AGO2	6.42163e-05	5.80992e-05	5.79967e-05	3.11526e-05		TBA1A	0.0152318	0.0116186	0.0108214	0.00622626		1.71242	1.30621	1.21659	0.699982
AGO2	4.65814e-07	2.54735e-07	2.54825e-07		GDIA	4.65814e-07	0.000100745	3.41352e-05	4.51153e-05		0.010325	2.23305	0.756621		AGO2	5.16916e-06	9.03478e-06	4.17596e-06	2.75825e-07		GDIA	0.000118115	8.03825e-05	0.000119105	3.05677e-05		2.61806	1.78171	2.64001	0.677547
AGO2	2.21092e-06	5.58467e-05	3.50476e-05		RL10A	1.6064e-05	0.000393508	0.000194056	0.000201209		0.0798372	1.95571	0.964448		AGO2	0.000214796	0.000183907	0.000201188	0.00012357		RL10A	0.000313556	0.000309441	0.000353606	0.00014464		1.55835	1.5379	1.7574	0.718854
AGO3	4.65814e-07	2.54735e-07	2.54825e-07		RPAB1	4.65814e-07	2.75228e-05	1.87715e-05	1.55867e-05		0.0298854	1.76579	1.20433		AGO3	8.30725e-06	5.45551e-06	5.54191e-06	2.75825e-07		RPAB1	4.33261e-05	3.50036e-05	3.26392e-05	2.10371e-05		2.77968	2.24574	2.09404	1.34969
AGO3	4.65814e-07	1.45365e-06	2.54825e-07												AGO3	1.26413e-05	9.05225e-06	1.32807e-05	7.35403e-06
YTDC2	4.65814e-07	7.78825e-06	7.0307e-06		LOG2 transform					Final Log2FC values NES +BP					YTDC2	3.48673e-05	3.27597e-05	3.19224e-05	9.59693e-06		LOG2 transform					Final Log2FC values TDP43+BP
YTDC2	4.65814e-07	9.62351e-06	6.71924e-06		DCP1A	21.0337	16.6618	17.1772	18.2909	DCP1A	1.14995	0.910934	0.939112		YTDC2	4.8097e-05	4.07733e-05	4.27124e-05	1.62419e-05		DCP1A	14.3302	14.5346	14.3756	15.9966	DCP1A	0.783456	0.794632	0.785942	0.874567
YTDC2	4.65814e-07	2.67217e-05	2.06996e-05		DCP2	21.0337	17.221	17.7615	18.6721	DCP2	1.12648	0.922284	0.951234		YTDC2	6.73492e-05	7.14477e-05	6.59471e-05	3.63314e-05		DCP2	14.6411	14.8217	14.7553	15.5432	DCP2	0.784116	0.793788	0.790232	0.832428
SMG7	4.65814e-07	1.16333e-05	5.68899e-06		LSM14A	21.0337	19.2536	21.904	20.7305	LSM14A	1.01463	0.928761	1.05661		SMG7	5.59407e-05	3.96306e-05	4.2806e-05	2.28266e-05		LSM14A	15.1319	15.4661	15.0947	17.0348	LSM14A	0.729933	0.746059	0.728141	0.821727
4ET	4.65814e-07	4.08147e-06	4.65604e-06		DDX6	20.1145	13.1283	13.6699	15.6376	DDX6	1.2863	0.839535	0.87417		4ET	8.01654e-05	5.98808e-05	6.36892e-05	1.17238e-05		DDX6	11.4876	11.5698	11.3485	12.9535	DDX6	0.734617	0.739871	0.725721	0.828358
4ET	4.65814e-07	3.60381e-06	1.97615e-06		AGO1	18.7556	15.1447	15.9015	16.6006	AGO1	1.12982	0.912295	0.957889		4ET	1.68549e-05	1.92965e-05	1.94339e-05	8.29974e-06		AGO1	12.7082	13.0185	12.7844	13.1964	AGO1	0.765525	0.784221	0.770114	0.794932
4ET	4.65814e-07	2.5254e-05	2.25717e-05		AGO2	19.8646	15.3351	15.9193	17.0397	AGO2	1.16579	0.899965	0.934249		4ET	0.000158816	0.00015323	0.000175082	9.38453e-05		AGO2	13.3659	13.5448	13.4756	14.2404	AGO2	0.784398	0.794896	0.79084	0.835723
VDAC1	6.07662e-06	3.23013e-05	4.06479e-05		AGO3	21.0337	20.1589	21.904	21.0322	AGO3	1.00007	0.958479	1.04145		VDAC1	4.90968e-05	3.93695e-05	5.456e-05	1.52507e-05		AGO3	16.5428	17.0728	16.6972	17.9999	AGO3	0.786545	0.811746	0.793885	0.855826
VDAC1	4.65814e-07	1.58754e-05	2.74394e-05		YTDC2	21.0337	16.0527	16.4101	17.8322	YTDC2	1.17954	0.90021	0.920252		VDAC1	2.17478e-05	1.44984e-05	2.61775e-05	5.32483e-06		YTDC2	14.2847	14.3368	14.3813	15.5584	YTDC2	0.801062	0.803985	0.806477	0.872488
VDAC1	4.65814e-07	4.90495e-05	3.74531e-05		SMG7	21.0337	16.3914	17.4234	18.2828	SMG7	1.15046	0.896545	0.952992		VDAC1	0.000161822	0.000116129	0.000113555	4.79812e-05		SMG7	14.1257	14.623	14.5118	15.4189	SMG7	0.772623	0.799822	0.79374	0.843355
TBA1A	0.00226055	0.0182039	0.0302835		4ET	21.0337	16.4748	16.6484	18.0523	4ET	1.16515	0.912613	0.922233		TBA1A	0.0293554	0.0220429	0.0208556	0.0119884		4ET	13.5175	13.656	13.5042	14.6853	4ET	0.748793	0.756469	0.748056	0.813485
TBA1A	0.000104551	0.00133537	0.00118152		VDAC1	18.7075	14.9133	14.7949	16.1385	VDAC1	1.15918	0.924077	0.916742		TBA1A	0.00110812	0.00119426	0.000787315	0.000464138		VDAC1	13.6544	14.1072	13.9144	15.4173	VDAC1	0.846075	0.874129	0.862188	0.95531
GDIA	4.65814e-07	0.000169049	5.76935e-05		TBA1A	9.72388	6.67748	5.99011	7.46382	TBA1A	1.3028	0.894646	0.802552		GDIA	0.000201209	0.000125149	0.000197374	5.3596e-05		TBA1A	6.03677	6.42742	6.52996	7.32742	TBA1A	0.808805	0.861143	0.874882	0.981725
GDIA	4.65814e-07	3.24407e-05	1.05768e-05		GDIA	21.0337	13.277	14.8384	16.383	GDIA	1.28387	0.810411	0.905716		GDIA	3.502e-05	3.56157e-05	4.08355e-05	7.53938e-06		GDIA	13.0475	13.6028	13.0355	14.9976	GDIA	0.796404	0.830295	0.795669	0.915436
RL10A	4.72685e-06	0.00021644	0.000117949		RL10A	15.9258	11.3113	12.3312	13.1895	RL10A	1.20747	0.857603	0.934932		RL10A	0.000182806	0.000193189	0.000235784	7.1452e-05		RL10A	11.639	11.658	11.4656	12.7552	RL10A	0.882447	0.883892	0.869298	0.967079
RL10A	2.74012e-05	0.000570577	0.000270163		RPAB1	21.0337	15.149	15.7011	17.2946	RPAB1	1.2162	0.875938	0.90786		RL10A	0.000444305	0.000425693	0.000471428	0.000217829		RPAB1	14.4944	14.8021	14.903	15.5367	RPAB1	0.838088	0.855881	0.861715	0.898355
RPAB1	4.65814e-07	2.75228e-05	1.87715e-05												RPAB1	4.33261e-05	3.50036e-05	3.26392e-05	2.10371e-05
